# GENETIC ARCHITECTURE OF DIVERGENCE: THE SELFING SYNDROME IN *IPOMOEA LACUNOSA*

**DOI:** 10.1101/2021.01.14.426677

**Authors:** J. L. Rifkin, G. Cao, M. D. Rausher

## Abstract

**Premise of the study:** Highly selfing plant species frequently display a distinctive suite of traits termed the “selfing syndrome.” This study tests the hypothesis that these traits are grouped into correlated evolutionary modules and determines the degree of independence between such modules.

**Methods:** We evaluated phenotypic correlations and QTL overlaps in F2 offspring of a cross between the morning glories *Ipomoea lacunosa* and *I. cordatotriloba* and investigated how traits clustered into modules at both the phenotypic and genetic level. We then compared our findings to other QTL studies of the selfing syndrome.

**Key results:** In the *I. lacunosa* selfing syndrome, traits group into modules that display correlated evolution within but not between modules. QTL overlap predicts phenotypic correlations, and QTLs affecting the same trait module are significantly physically clustered in the genome. The genetic architecture of the selfing syndrome varies across systems, but the pattern of stronger within-than between-module correlation is widespread.

**Conclusions:** The genetic architecture we observe in the selfing syndrome is consistent with a growing understanding of floral morphological integration achieved via pleiotropy in clustered traits. This view of floral evolution is consistent with resource limitation or predation driving the evolution of the selfing syndrome, but invites further research into both the selective causes of the selfing syndrome and how genetic architecture itself evolves in response to changes in mating system.
