## Supplementary material for "GENETIC ARCHITECTURE OF DIVERGENCE: THE SELFING SYNDROME IN *IPOMOEA LACUNOSA*": Rifkin_Appendix_S5_QTL_positions

### Sheet: Data
Trait	Anatomical_Module	Cluster_module	binary	transformed	Sig_0.05	Sig_0.01	Chr_Sig_0.05	chr	pos_CM	lod	ci_lo_CM	ci_hi_CM	CI_span_CM	pos_no_pseudo_marker	pos_ci_lo	pos_ci_hi	mu	a	d	11_zero	12_zero	22_zero	intercept_zero	11_non_zero	12_non_zero	22_non_zero	Dominant_allele	Dominant_species	LPR_allele	CAA_allele	Direction matches species?	Relative_homozygous_effect	Lacunosa_value	F1_value	Cordatotriloba_value	midparent	LOD_PVE_approx	sum_trait_RHE	sum_trait_PVE
CL	Floral_morph	1	0	0			1	6	142.975	3.00977	115.905	156.972	41.067	Super-Scaffold_635_5110611	Super-Scaffold_635_5865400	Super-Scaffold_635_4303726	26.7437	0.332955	-0.344604	-0.218086	-0.229736	0.447823	26.6289	26.4108	26.3991	27.0767	1	Cordatotriloba	2	1	1	0.0278607	18.7846	24.55	30.7353	24.76	0.035271	0.414002	0.540601
CL	Floral_morph	1	0	0			1	15	19	3.07669	0	103.749	103.749	Super-Scaffold_100002_21846837	Super-Scaffold_100002_25007123	Super-Scaffold_100002_244675	26.4839	0.471967	-0.147037	-0.422955	-0.0980244	0.520979	26.4349	26.0119	26.3368	26.9558	1	Lacunosa	1	2	1	0.0394929	18.7846	24.55	30.7353	24.76	0.0360409	0.414002	0.540601
CL	Floral_morph	1	0	0			1	5	52	3.50516	12.196	130.002	117.806	Super-Scaffold_100012_8511699	Super-Scaffold_100012_2519151	Super-Scaffold_100024_191310	26.7566	-0.444166	-0.29546	0.542652	-0.196973	-0.345679	26.6581	27.2008	26.4612	26.3124	2	Lacunosa	2	1	1	0.0371666	18.7846	24.55	30.7353	24.76	0.040956	0.414002	0.540601
CL	Floral_morph	1	0	0			1	13	0	3.61375	0	51.0815	51.0815	Super-Scaffold_100017_94108	Super-Scaffold_100017_94108	Super-Scaffold_100017_5581266	26.7567	0.520365	-0.110836	-0.48342	-0.0738904	0.55731	26.7198	26.2363	26.6459	27.2771	1	Lacunosa	1	2	1	0.0435427	18.7846	24.55	30.7353	24.76	0.0421976	0.414002	0.540601
CL	Floral_morph	1	0	0			1	2	11.679	3.91075	0	28.32	28.32	Super-Scaffold_100006_2692516	Super-Scaffold_100006_237860	Super-Scaffold_100006_5224918	26.7042	-0.513587	-0.14076	0.560507	-0.0938402	-0.466667	26.6573	27.2178	26.5634	26.1906	2	Lacunosa	2	1	1	0.0429755	18.7846	24.55	30.7353	24.76	0.0455855	0.414002	0.540601
CL	Floral_morph	1	0	0	1	1	1	4	38	4.73796	34.333	45.014	10.681	Super-Scaffold_100015_10547784	Super-Scaffold_100015_11270449	Super-Scaffold_100015_9005908	26.6405	0.56765	-0.0468125	-0.552045	-0.0312083	0.583254	26.6249	26.0728	26.5937	27.2081	1	Lacunosa	1	2	1	0.0474994	18.7846	24.55	30.7353	24.76	0.0549583	0.414002	0.540601
CL	Floral_morph	1	0	0	1	1	1	1	168.352	5.87706	160.188	178.147	17.9595	Super-Scaffold_100014_8955484	Super-Scaffold_100014_7641369	Super-Scaffold_100014_10535879	26.5873	-0.634676	0.0863915	0.605879	0.0575943	-0.663473	26.6161	27.222	26.6737	25.9526	1	Cordatotriloba	2	1	1	0.053108	18.7846	24.55	30.7353	24.76	0.0677145	0.414002	0.540601
CL	Floral_morph	1	0	0	1	1	1	8	119.032	7.00099	115.972	129.365	13.3935	Super-Scaffold_100019_4021217	Super-Scaffold_100019_4478196	Super-Scaffold_100019_2173776	26.866	-0.619927	-0.441243	0.767008	-0.294162	-0.472846	26.7189	27.486	26.4248	26.2461	2	Lacunosa	2	1	1	0.0518738	18.7846	24.55	30.7353	24.76	0.0801322	0.414002	0.540601
CL	Floral_morph	1	0	0	1	1	1	9	125.532	12.4224	121.942	127.436	5.493	Super-Scaffold_100033_1013737	Super-Scaffold_100033_2493795	Super-Scaffold_100033_563149	26.5191	-0.842309	0.35768	0.723082	0.238453	-0.961535	26.6384	27.3614	26.8768	25.6768	1	Cordatotriloba	2	1	1	0.0704821	18.7846	24.55	30.7353	24.76	0.137746	0.414002	0.540601
TL	Floral_morph	1	0	0			1	15	14.9185	3.18223	0	36.5105	36.5105	Super-Scaffold_100002_22688015	Super-Scaffold_100002_25015243	Super-Scaffold_100002_18305780	30.5618	0.517792	-0.152611	-0.466922	-0.10174	0.568662	30.5109	30.044	30.4092	31.0796	1	Lacunosa	1	2	1	0.0360107	21.1462	28.2167	35.525	28.3356	0.0372539	0.333482	0.493688
TL	Floral_morph	1	0	0	1	1	1	1	168.352	4.84614	159.806	175.606	15.8	Super-Scaffold_100014_8955484	Super-Scaffold_100014_7604671	Super-Scaffold_100014_10177831	30.6228	-0.639775	0.176507	0.580939	0.117671	-0.698611	30.6817	31.2626	30.7993	29.9831	1	Cordatotriloba	2	1	1	0.0444942	21.1462	28.2167	35.525	28.3356	0.0561771	0.333482	0.493688
TL	Floral_morph	1	0	0	1	1	1	4	38.833	4.87999	34.333	45.014	10.681	Super-Scaffold_100015_10244272	Super-Scaffold_100015_11270449	Super-Scaffold_100015_9005908	30.7386	0.640262	-0.0863496	-0.611478	-0.0575664	0.669045	30.7098	30.0984	30.6523	31.3789	1	Lacunosa	1	2	1	0.044528	21.1462	28.2167	35.525	28.3356	0.0565583	0.333482	0.493688
TL	Floral_morph	1	0	0	1	1	1	2	11.679	5.76401	0	21.3795	21.3795	Super-Scaffold_100006_2692518	Super-Scaffold_100006_142211	Super-Scaffold_100006_4355177	30.7893	-0.700448	-0.149872	0.750405	-0.0999146	-0.650491	30.7394	31.4898	30.6395	30.0889	2	Lacunosa	2	1	1	0.0487138	21.1462	28.2167	35.525	28.3356	0.0664562	0.333482	0.493688
TL	Floral_morph	1	0	0	1	1	1	8	119.032	6.06667	107.751	129.365	21.6135	Super-Scaffold_100019_4021217	Super-Scaffold_100019_6228786	Super-Scaffold_100019_2173776	30.983	-0.631045	-0.508043	0.800393	-0.338695	-0.461697	30.8137	31.614	30.475	30.352	2	Lacunosa	2	1	1	0.043887	21.1462	28.2167	35.525	28.3356	0.0698211	0.333482	0.493688
TL	Floral_morph	1	0	0	1	1	1	5	52	6.12892	40.184	120.987	80.8025	Super-Scaffold_100012_8511699	Super-Scaffold_100012_6161114	Super-Scaffold_100024_1453313	30.7977	-0.711316	-0.253989	0.795979	-0.169326	-0.626653	30.713	31.509	30.5437	30.0863	2	Lacunosa	2	1	1	0.0494696	21.1462	28.2167	35.525	28.3356	0.0705117	0.333482	0.493688
TL	Floral_morph	1	0	0	1	1	1	9	125.532	12.3412	121.942	127.309	5.3665	Super-Scaffold_100033_1013737	Super-Scaffold_100033_2493772	Super-Scaffold_100033_615162	30.6114	-0.954448	0.35522	0.836041	0.236814	-1.07285	30.7298	31.5659	30.9666	29.657	1	Cordatotriloba	2	1	1	0.0663786	21.1462	28.2167	35.525	28.3356	0.13691	0.333482	0.493688
CW	Floral_morph	1	0	0	1	1	1	9	126.292	3.11999	0.634	127.816	127.181	Super-Scaffold_100033_909010	Super-Scaffold_100010_13285141	Super-Scaffold_100033_322126	21.3026	-0.506961	0.106832	0.47135	0.0712216	-0.542572	21.3382	21.8095	21.4094	20.7956	1	Cordatotriloba	2	1	1	0.0421181	13.9692	20.4667	26.0059	19.9876	0.0365387	0.295691
CW	Floral_morph	1	0	0	1	1	1	4	39.595	3.97634	34.333	122.528	88.195	Super-Scaffold_100015_10067439	Super-Scaffold_100015_11270449	Super-Scaffold_100080_4720512	21.2063	0.58152	0.16796	-0.637507	0.111974	0.525533	21.2623	20.6247	21.3742	21.7878	2	Cordatotriloba	1	2	1	0.0483125	13.9692	20.4667	26.0059	19.9876	0.046332	0.295691
CW	Floral_morph	1	0	0	1		1	1	162	4.21764	6.8605	178.147	171.286	Super-Scaffold_100014_8139425	Super-Scaffold_100013_11171936	Super-Scaffold_100014_10535879	21.3176	-0.609427	0.0112392	0.605681	0.00749283	-0.613174	21.3213	21.927	21.3288	20.7082	1	Cordatotriloba	2	1	1	0.050631	13.9692	20.4667	26.0059	19.9876	0.0490735	0.295691
CW	Floral_morph	1	0	0	1		1	5	98.1185	4.39138	44.026	105.701	61.675	Super-Scaffold_100024_3686859	Super-Scaffold_100012_6666825	Super-Scaffold_100024_2416602	21.32	-0.632158	-0.0746089	0.657028	-0.0497392	-0.607289	21.2951	21.9521	21.2454	20.6878	2	Lacunosa	2	1	1	0.0525194	13.9692	20.4667	26.0059	19.9876	0.0510426	0.295691
CW	Floral_morph	1	0	0	1		1	2	29	4.61397	0	39.6885	39.6885	Super-Scaffold_100006_5269734	Super-Scaffold_100006_130391	Super-Scaffold_100006_6872528	21.4228	-0.634545	-0.204239	0.702624	-0.136159	-0.566465	21.3547	22.0574	21.2186	20.7883	2	Lacunosa	2	1	1	0.0527177	13.9692	20.4667	26.0059	19.9876	0.0535593	0.295691
CW	Floral_morph	1	0	0	1		1	8	120	4.78915	92.665	129.365	36.7	Super-Scaffold_100019_3684730	Super-Scaffold_100019_9173918	Super-Scaffold_100019_2173776	21.5242	-0.594513	-0.392681	0.725407	-0.261787	-0.46362	21.3933	22.1187	21.1315	20.9297	2	Lacunosa	2	1	1	0.0493919	13.9692	20.4667	26.0059	19.9876	0.0555353	0.295691
LW	Floral_morph	1	0	0			1	11	134.032	3.29729	109.353	134.032	24.679	Super-Scaffold_100007_14323512	Super-Scaffold_100007_11023631	Super-Scaffold_100007_14323512	1.27362	0.0269768	-0.0230107	-0.0193065	-0.0153405	0.034647	1.26595	1.24664	1.25061	1.3006	1	Cordatotriloba	2	1	1	0.172029	1.35038	1.20227	1.19356	1.27197	0.0385746	1.17295
LW	Floral_morph	1	0	0			1	14	93.5755	3.56556	89.756	113.367	23.611	Super-Scaffold_100005_11477523	Super-Scaffold_100005_10931548	Super-Scaffold_100005_13579049	1.24016	-0.0235769	0.0336758	0.0123516	0.0224506	-0.0348022	1.25138	1.26373	1.27383	1.21658	1	Lacunosa	1	2	1	0.150348	1.35038	1.20227	1.19356	1.27197	0.0416468	1.17295
LW	Floral_morph	1	0	0			1	8	6.9245	3.96304	0	28.355	28.355	Super-Scaffold_100003_18511111	Super-Scaffold_100003_20031345	Super-Scaffold_100003_14655042	1.26671	-0.0335157	-0.0104942	0.0370137	-0.00699611	-0.0300176	1.26321	1.30022	1.25621	1.23319	2	Lacunosa	2	1	0	0.213727	1.35038	1.20227	1.19356	1.27197	0.0461806	1.17295
LW	Floral_morph	1	0	0	1		1	15	22.6825	4.0691	19.9365	36.5105	16.574	Super-Scaffold_100002_21683160	Super-Scaffold_100002_21846837	Super-Scaffold_100002_18305780	1.30587	-0.0301269	-0.0674141	0.0525983	-0.0449427	-0.00765556	1.2834	1.336	1.23846	1.27575	2	Cordatotriloba	1	2	1	0.192117	1.35038	1.20227	1.19356	1.27197	0.0473868	1.17295
LW	Floral_morph	1	0	0	1		1	1	38.5825	4.52697	6.8605	78.2845	71.424	Super-Scaffold_100013_6332184	Super-Scaffold_100013_11171936	Super-Scaffold_100013_1642520	1.26083	0.0350482	-0.00160041	-0.0345147	-0.00106694	0.0355816	1.2603	1.22578	1.25923	1.29588	1	Cordatotriloba	2	1	1	0.223499	1.35038	1.20227	1.19356	1.27197	0.0525764	1.17295
LW	Floral_morph	1	0	0	1	1	1	9	62	5.67908	42.3025	72.322	30.0195	Super-Scaffold_100010_7971307	Super-Scaffold_100010_9853364	Super-Scaffold_100010_5886676	1.27121	-0.0346921	-0.0225814	0.0422192	-0.0150542	-0.027165	1.26368	1.3059	1.24863	1.23652	2	Lacunosa	2	1	0	0.221229	1.35038	1.20227	1.19356	1.27197	0.0655099	1.17295
TLL	Floral_morph	1	0	0			1	9	31.0185	3.61501	0.634	51.891	51.257	Super-Scaffold_100010_10760030	Super-Scaffold_100010_13285141	Super-Scaffold_100010_8904473	1.15583	0.00741835	-0.00673666	-0.0051728	-0.00449111	0.00966391	1.15358	1.14841	1.14909	1.16324	1	Cordatotriloba	2	1	1	0.233055	1.12564	1.14931	1.15747	1.14155	0.042212	0.616183
TLL	Floral_morph	1	0	0			1	5	77.63	3.8724	59.375	124.906	65.5315	Super-Scaffold_100024_7036291	Super-Scaffold_100012_9527256	Super-Scaffold_100024_880658	1.15009	-0.0091521	0.00351164	0.00798155	0.00234109	-0.0103226	1.15126	1.15924	1.1536	1.14093	1	Cordatotriloba	2	1	0	0.287523	1.12564	1.14931	1.15747	1.14155	0.0451487	0.616183
TLL	Floral_morph	1	0	0	1		1	3	44.808	4.08847	40.9715	47.507	6.5355	Super-Scaffold_100004_9810322	Super-Scaffold_100004_10753240	Super-Scaffold_100004_9659070	1.15854	-0.00304321	-0.011721	0.00695021	-0.007814	0.000863784	1.15463	1.16158	1.14682	1.1555	2	Lacunosa	2	1	1	0.0956057	1.12564	1.14931	1.15747	1.14155	0.0476069	0.616183
SL	Floral_morph	1	0	0			1	14	28.894	3.07583	16.536	31.2545	14.7185	Super-Scaffold_100018_7028276	Super-Scaffold_100018_8348946	Super-Scaffold_100018_6877822	16.1595	-0.119458	-0.46215	0.273508	-0.3081	0.0345919	16.0055	16.279	15.6974	16.0401	2	Cordatotriloba	1	2	0	0.0187769	11.1615	15.5833	17.5235	14.3425	0.036031	0.646634
SL	Floral_morph	1	0	0			1	7	137.443	3.15157	87.268	169.161	81.8935	Super-Scaffold_100001_6322409	Super-Scaffold_100001_11026897	Super-Scaffold_100001_1446609	15.8681	0.335519	0.0410503	-0.349202	0.0273669	0.321835	15.8818	15.5326	15.9092	16.2037	2	Lacunosa	2	1	0	0.052738	11.1615	15.5833	17.5235	14.3425	0.0369017	0.646634
SL	Floral_morph	1	0	0			1	13	8.285	3.4263	0	53.8725	53.8725	Super-Scaffold_100017_1393403	Super-Scaffold_100017_94108	Super-Scaffold_100017_6203106	15.9025	0.359312	0.0532191	-0.377052	0.0354794	0.341573	15.9202	15.5432	15.9557	16.2618	2	Cordatotriloba	1	2	1	0.056478	11.1615	15.5833	17.5235	14.3425	0.0400533	0.646634
SL	Floral_morph	1	0	0			1	5	128.1	3.71613	94.913	130.002	35.0895	Super-Scaffold_100024_586067	Super-Scaffold_100024_4266409	Super-Scaffold_100024_191013	15.9462	-0.387698	-0.0843918	0.415829	-0.0562612	-0.359567	15.9181	16.3339	15.8618	15.5585	2	Lacunosa	2	1	0	0.0609397	11.1615	15.5833	17.5235	14.3425	0.0433668	0.646634
SL	Floral_morph	1	0	0	1		1	11	55.3	4.39801	41.987	59.0375	17.0505	Super-Scaffold_100007_981072	Super-Scaffold_100016_6022079	Super-Scaffold_100007_2009582	16.1097	0.182042	-0.461067	-0.0283527	-0.307378	0.335731	15.956	15.9276	15.6486	16.2917	1	Cordatotriloba	2	1	0	0.028614	11.1615	15.5833	17.5235	14.3425	0.0511176	0.646634
SL	Floral_morph	1	0	0	1		1	3	30.393	4.63649	6.631	34.9885	28.3575	Super-Scaffold_100004_12554202	Super-Scaffold_100004_15562272	Super-Scaffold_100004_11778948	15.9227	0.420878	0.147139	-0.469924	0.0980924	0.371832	15.9717	15.5018	16.0698	16.3436	2	Lacunosa	2	1	0	0.0661551	11.1615	15.5833	17.5235	14.3425	0.0538135	0.646634
SL	Floral_morph	1	0	0	1	1	1	1	164.03	5.64364	158.526	186.841	28.315	Super-Scaffold_100014_8350081	Super-Scaffold_100014_7558036	Super-Scaffold_100014_11430678	15.8229	-0.454626	0.156846	0.402344	0.104564	-0.506908	15.8752	16.2775	15.9797	15.3683	1	Cordatotriloba	2	1	1	0.0714597	11.1615	15.5833	17.5235	14.3425	0.0651147	0.646634
SL	Floral_morph	1	0	0	1	1	1	8	127.711	7.39376	115.972	130.256	14.284	Super-Scaffold_100019_2490149	Super-Scaffold_100019_4415466	Super-Scaffold_100019_2039587	16.0485	-0.505324	-0.269551	0.595175	-0.179701	-0.415474	15.9586	16.5538	15.7789	15.5431	2	Lacunosa	2	1	0	0.0794286	11.1615	15.5833	17.5235	14.3425	0.0844326	0.646634
SL	Floral_morph	1	0	0	1	1	1	9	27	10.5663	19.4065	32.9335	13.527	Super-Scaffold_100010_10809933	Super-Scaffold_100010_11203806	Super-Scaffold_100010_10721189	15.8626	-0.619994	0.0885909	0.590464	0.0590606	-0.649525	15.8922	16.4826	15.9512	15.2426	1	Cordatotriloba	2	1	1	0.0974529	11.1615	15.5833	17.5235	14.3425	0.11844	0.646634
SL	Floral_morph	1	0	0	1	1	1	4	37.816	14.8132	36.927	39.7215	2.7945	Super-Scaffold_100015_10538635	Super-Scaffold_100015_10739319	Super-Scaffold_100015_10067152	15.8944	0.729029	-0.0280076	-0.719693	-0.0186717	0.738365	15.8851	15.1654	15.8664	16.6234	1	Lacunosa	1	2	1	0.114591	11.1615	15.5833	17.5235	14.3425	0.161993	0.646634
CY	Inflorescence	2	0	0			1	5	14.613	3.36064	7.619	53.902	46.283	Super-Scaffold_100012_2841432	Super-Scaffold_100012_2112421	Super-Scaffold_100012_8511699	23.0452	-2.23736	-0.0785643	2.26355	-0.0523762	-2.21117	23.019	25.2826	22.9667	20.8079	2	Lacunosa	2	1	1	0.443856	15.8769	16.05	20.9176	18.3973	0.0393009	0.443856
FC_split_continuous	Inflorescence	2	0	0			1	5	89.5555	3.11801	49.117	102.335	53.2185	Super-Scaffold_100024_5048866	Super-Scaffold_100012_7385913	Super-Scaffold_100024_2781072	1.7052	0.152422	-0.0616248	-0.131881	-0.0410832	0.172964	1.68466	1.55278	1.64357	1.85762	1	Cordatotriloba	2	1	0						0.036516
NVL	Nectar	1	0	1			1	4	114	3.231	68.2055	122.148	53.9425	Super-Scaffold_100080_3296220	Super-Scaffold_100015_4595795	Super-Scaffold_100080_4626441	0.152408	0.0390145	0.0455577	-0.0542004	0.0303718	0.0238286	0.167593	0.113393	0.197965	0.191422	2	Lacunosa	2	1	0	0.0465841	0	0.333497	0.837507	0.418753	0.037814	0.303531
NVL	Nectar	1	0	1			1	8	123.138	3.25079	26.0285	146.993	120.964	Super-Scaffold_100019_3311427	Super-Scaffold_100003_15164703	Super-Scaffold_100019_199285	0.190539	-0.0456063	-0.0283898	0.0550696	-0.0189265	-0.036143	0.181076	0.236145	0.162149	0.144933	2	Lacunosa	2	1	1	0.0544549	0	0.333497	0.837507	0.418753	0.0380411	0.303531
NVL	Nectar	1	0	1			1	2	17.439	3.45878	0	37.377	37.377	Super-Scaffold_100006_3697339	Super-Scaffold_100006_237953	Super-Scaffold_100006_6578075	0.16655	-0.0509383	0.0167609	0.0453514	0.011174	-0.0565253	0.172137	0.217489	0.183311	0.115612	1	Cordatotriloba	2	1	1	0.0608214	0	0.333497	0.837507	0.418753	0.0404251	0.303531
NVL	Nectar	1	0	1			1	6	72	3.84095	41.3335	184.851	143.517	Super-Scaffold_635_12277236	Super-Scaffold_635_23586616	Super-Scaffold_635_801368	0.184073	-0.0503522	-0.0272799	0.0594455	-0.0181866	-0.0412589	0.17498	0.234426	0.156794	0.133721	2	Lacunosa	2	1	1	0.0601215	0	0.333497	0.837507	0.418753	0.0447903	0.303531
NVL	Nectar	1	0	1	1	1	1	5	97	7.75593	91.212	105.701	14.489	Super-Scaffold_100024_3743749	Super-Scaffold_100024_4942432	Super-Scaffold_100024_2416602	0.197638	-0.0682982	-0.0474532	0.0841159	-0.0316355	-0.0524805	0.18182	0.265936	0.150185	0.12934	2	Lacunosa	2	1	1	0.0815494	0	0.333497	0.837507	0.418753	0.08838	0.303531
FD	Phenology	2	0	0			1	8	39.049	3.76677	28.355	55.4745	27.1195	Super-Scaffold_100003_13313612	Super-Scaffold_100003_14652597	Super-Scaffold_100003_10483313	152.429	14.6399	3.05749	-15.6591	2.03832	13.6207	153.448	137.789	155.487	167.069	2	Lacunosa	2	1	NA						0.0439446
FD	Phenology	2	0	0			1	3	90.042	3.92091	85.0735	102.082	17.009	Super-Scaffold_100004_5870755	Super-Scaffold_100004_6851939	Super-Scaffold_100004_4467359	163.25	-10.6114	-14.8934	15.5759	-9.92894	-5.64698	158.286	173.862	148.357	152.639	2	Lacunosa	2	1	NA						0.0457011
FD	Phenology	2	0	0			1	4	78.907	3.9399	68.8405	81.574	12.7335	Super-Scaffold_100015_2141836	Super-Scaffold_100015_4466961	Super-Scaffold_100015_717034	162.194	-13.2349	-11.8826	17.1957	-7.92172	-9.27399	158.233	175.429	150.311	148.959	2	Cordatotriloba	1	2	NA						0.0459173
H	Phenology	5	0	0			1	12	1.927	2.96213	0	132.669		Super-Scaffold_100031_3285251	Super-Scaffold_100031_4066063	Super-Scaffold_100009_7585062	411.462	-35.3177	78.301	9.21742	52.2006	-61.4181	437.563	446.78	489.763	376.145	1	Lacunosa	1	2	1	1.29976	78.1724	87.3846	51	64.5862	0.0347226	1.29976
INT1	Phenology	3	0	0			1	12	17	2.9303	1.927	51.5105		Super-Scaffold_100031_1871074	Super-Scaffold_100031_3285251	Super-Scaffold_100026_7149578	11.2533	-1.45098	0.513813	1.27971	0.342542	-1.62226	11.4246	12.7043	11.7671	9.80235	1	Lacunosa	1	2	1	0.166253	15.1957	10.1538	6.46809	10.8319	0.0343558	0.449143
INT1	Phenology	3	0	0			1	14	97.9245	3.02637	53.8765	112.987	59.1105	Super-Scaffold_100005_11760916	Super-Scaffold_100018_2265972	Super-Scaffold_100005_13542164	11.7139	-1.15262	-0.240238	1.2327	-0.160159	-1.07254	11.6338	12.8665	11.4736	10.5613	2	Cordatotriloba	1	2	1	0.132067	15.1957	10.1538	6.46809	10.8319	0.0354621	0.449143
INT1	Phenology	3	0	0			1	11	54.021	3.40527	5.852	120.86	115.008	Super-Scaffold_100007_893563	Super-Scaffold_100016_9817574	Super-Scaffold_100007_12460772	10.908	-0.253604	1.58678	-0.275321	1.05785	-0.782529	11.4369	11.1616	12.4948	10.6544	1	Cordatotriloba	2	1	1	0.0290578	15.1957	10.1538	6.46809	10.8319	0.0398124	0.449143
INT1	Phenology	3	0	0			1	3	115.93	3.70296	103.755	138.115	34.36	Super-Scaffold_100004_2616911	Super-Scaffold_100004_4427182	Super-Scaffold_100021_4435028	12.2861	1.06272	-1.11945	-0.689565	-0.746303	1.43587	11.913	11.2234	11.1667	13.3488	1	Cordatotriloba	2	1	1	0.121765	15.1957	10.1538	6.46809	10.8319	0.0432165	0.449143
INT2	Phenology	3	0	0	1		1	12	47.981	4.67357	0.254	64.7735	64.5195	Super-Scaffold_100026_7501369	Super-Scaffold_100031_3551711	Super-Scaffold_100026_5255200	16.3944	-3.95932	0.30707	3.85697	0.204713	-4.06168	16.4968	20.3538	16.7015	12.4351	1	Lacunosa	1	2	1	0.453657	15.1957	10.1538	6.46809	10.8319	0.054232	0.453657
INT3	Phenology	3	0	0			1	2	10.1565	2.9912	0	47.97		Super-Scaffold_100006_2503101	Super-Scaffold_100006_142211	Super-Scaffold_100006_7834771	64.8079	8.89524	-0.416541	-8.75639	-0.277694	9.03408	64.669	55.9127	64.3913	73.7031	1	Cordatotriloba	2	1	1	0.199045	67.413	78.3077	22.7234	45.0682	0.0350573	0.695985
INT3	Phenology	3	0	0			1	3	76.306	3.39315	73.8765	117.606	43.7295	Super-Scaffold_100004_7662423	Super-Scaffold_100004_8066989	Super-Scaffold_100004_2148682	68.9987	8.93305	-7.33411	-6.48835	-4.88941	11.3778	66.554	60.0657	61.6646	77.9318	1	Cordatotriloba	2	1	1	0.199891	67.413	78.3077	22.7234	45.0682	0.0396735	0.695985
INT3	Phenology	3	0	0			1	11	46.4715	3.39981	41.987	120.86	78.873	Super-Scaffold_100016_1605065	Super-Scaffold_100016_6022079	Super-Scaffold_100007_12460772	57.3801	0.871662	13.5391	-5.38468	9.02604	-3.64136	61.8932	56.5085	70.9192	58.2518	2	Lacunosa	2	1	1	0.0195048	67.413	78.3077	22.7234	45.0682	0.0397498	0.695985
INT3	Phenology	3	0	0	1	1	1	12	38	4.976	0	59.5335	59.5335	Super-Scaffold_100031_1612966	Super-Scaffold_100031_4066063	Super-Scaffold_100026_5965060	62.556	-12.4034	2.47302	11.579	1.64868	-13.2277	63.3803	74.9594	65.029	50.1526	1	Lacunosa	1	2	1	0.277544	67.413	78.3077	22.7234	45.0682	0.0576384	0.695985
NF	Phenology	N/A	0	0			1	14	93.8285	3.30238	74.0775	109.004	34.926	Super-Scaffold_100005_11500255	Super-Scaffold_100005_8408604	Super-Scaffold_100005_13206883	3.40082	-0.534963	-0.34609	0.650327	-0.230727	-0.4196	3.28545	3.93578	3.05473	2.86585	2	Cordatotriloba	1	2	NA						0.0386329
NF	Phenology	N/A	0	0			1	15	28	3.53094	15.4265	40.137	24.7105	Super-Scaffold_100002_21683111	Super-Scaffold_100002_22639756	Super-Scaffold_100002_17673179	3.69457	0.084593	-0.936471	0.227564	-0.624314	0.39675	3.38242	3.60998	2.7581	3.77917	1	Lacunosa	1	2	NA						0.0412508
NF	Phenology	N/A	0	0			1	3	146	3.53482	77.5855	159.483	81.898	Super-Scaffold_100021_3867345	Super-Scaffold_100004_7450050	Super-Scaffold_100021_2451487	3.18933	0.588436	0.149458	-0.638255	0.0996384	0.538617	3.23915	2.6009	3.33879	3.77777	2	Lacunosa	2	1	NA						0.0412952
NF	Phenology	N/A	0	0			1	7	138.459	3.87961	47.1585	169.923	122.764	Super-Scaffold_100001_6269243	Super-Scaffold_100001_26134934	Super-Scaffold_100001_1337744	3.37733	0.595149	-0.278427	-0.502341	-0.185618	0.687958	3.28452	2.78218	3.0989	3.97248	1	Cordatotriloba	2	1	NA						0.0452309
NF	Phenology	N/A	0	0	1		1	11	101.636	4.20468	96.652	109.353	12.701	Super-Scaffold_100007_9800192	Super-Scaffold_100007_8977312	Super-Scaffold_100007_11023631	3.18957	0.711665	0.1543	-0.763099	0.102866	0.660232	3.241	2.4779	3.34387	3.90123	2	Lacunosa	2	1	NA						0.0489265
NF	Phenology	N/A	0	0	1	1	1	5	74.8315	4.99407	48.354	85.554	37.2	Super-Scaffold_100024_7750441	Super-Scaffold_100012_7313038	Super-Scaffold_100024_5850297	3.5082	-0.616804	-0.533749	0.79472	-0.355832	-0.438887	3.33028	4.125	2.97445	2.89139	2	Lacunosa	2	1	NA						0.0578415
NF	Phenology	N/A	0	0	1	1	1	10	55.394	5.10172	35.78	59.1215	23.3415	Super-Scaffold_100008_8710761	Super-Scaffold_100008_6015418	Super-Scaffold_100008_9384771	3.51776	0.769912	-0.336392	-0.657781	-0.224261	0.882043	3.40563	2.74785	3.18137	4.28767	1	Cordatotriloba	2	1	NA						0.0590508
NF	Phenology	N/A	0	0	1	1	1	6	164.501	6.36062	158.5	167.55	9.0505	Super-Scaffold_635_3445614	Super-Scaffold_635_3889299	Super-Scaffold_635_3034382	3.60253	-0.802532	-0.544839	0.984145	-0.363226	-0.620919	3.42092	4.40506	3.05769	2.8	2	Lacunosa	2	1	NA						0.0730775
NF	Phenology	N/A	0	0	1	1	1	4	96.8605	7.25256	77.3625	105.827	28.4645	Super-Scaffold_100080_49726	Super-Scaffold_100015_2314900	Super-Scaffold_100080_2602866	3.11573	0.873628	0.283281	-0.968055	0.188854	0.779201	3.21016	2.24211	3.39901	3.98936	2	Cordatotriloba	1	2	NA						0.0828888
L1	Phenology	5	0	1			1	15	91.0655	2.70754	37.3985	103.749		Super-Scaffold_100002_2561957	Super-Scaffold_100002_18015970	Super-Scaffold_100002_244733	-0.0935498	-0.0055478	0.00136827	0.00509171	0.000912181	-0.00600389	-0.0930937	-0.088002	-0.0921815	-0.0990976	1	Lacunosa	1	2	1	2.27175	-0.0867052	-0.0833333	-0.0891473	-0.0879262	0.0317862
L1	Phenology	5	0	1	1		1	7	9.8085	4.39509	7.3355	132.605	125.269	Super-Scaffold_100001_28838831	Super-Scaffold_100001_28839024	Super-Scaffold_100001_7092664	-0.0973399	-0.000545383	0.0100992	-0.00282102	0.00673281	-0.00391179	-0.0939735	-0.0967946	-0.0872407	-0.0978853	1	Cordatotriloba	2	1	0	0.223327	-0.0867052	-0.0833333	-0.0891473	-0.0879262	0.0510845
L1	Phenology	5	0	1	1		1	6	76.5895	4.65362	68.953	85.1035	16.1505	Super-Scaffold_635_12274115	Super-Scaffold_635_12277236	Super-Scaffold_635_12235245	-0.0947183	0.00485	0.00632768	-0.00695923	0.00421845	0.00274077	-0.0926091	-0.0995683	-0.0883906	-0.0898683	2	Lacunosa	2	1	1	1.98601	-0.0867052	-0.0833333	-0.0891473	-0.0879262	0.0540068
L1	Phenology	5	0	1	1	1	1	12	25.9215	7.86932	9.9795	30.052	20.0725	Super-Scaffold_100031_1666651	Super-Scaffold_100031_1871074	Super-Scaffold_100031_1666641	-0.101584	-0.0134439	0.00960069	0.0102436	0.00640046	-0.0166441	-0.0983841	-0.0881404	-0.0919836	-0.115028	1	Cordatotriloba	2	1	0	5.50508	-0.0867052	-0.0833333	-0.0891473	-0.0879262	0.0896124
L2	Phenology	5	0	1			1	6	76.5895	3.76396	68.953	85.1035	16.1505	Super-Scaffold_635_12274115	Super-Scaffold_635_12277236	Super-Scaffold_635_12235245	-0.0794923	0.00322509	0.00471733	-0.00479754	0.00314489	0.00165265	-0.0779198	-0.0827174	-0.074775	-0.0762672	2	Lacunosa	2	1	1	0.814735	-0.0725806	-0.0698925	-0.0765391	-0.0745599	0.0439126
L2	Phenology	5	0	1	1		1	7	9.8085	4.5376	7.3355	132.605	125.269	Super-Scaffold_100001_28838913	Super-Scaffold_100001_28839024	Super-Scaffold_100001_7092664	-0.0816356	-9.76034e-05	0.0080296	-0.00257893	0.00535307	-0.00277414	-0.078959	-0.0815379	-0.073606	-0.0817332	1	Cordatotriloba	2	1	0	0.0246569	-0.0725806	-0.0698925	-0.0765391	-0.0745599	0.0526966
L2	Phenology	5	0	1	1	1	1	12	25.9215	7.84966	9.9795	30.052	20.0725	Super-Scaffold_100031_1666651	Super-Scaffold_100031_1871074	Super-Scaffold_100031_1666641	-0.0840425	-0.0105933	0.00625699	0.00850768	0.00417133	-0.012679	-0.0819569	-0.0734492	-0.0777855	-0.0946359	1	Cordatotriloba	2	1	0	2.67613	-0.0725806	-0.0698925	-0.0765391	-0.0745599	0.0893989
L3	Phenology	5	0	1			1	1	105.278	3.46486	100.306	115.347	15.0415	Super-Scaffold_100094_129974	Super-Scaffold_100053_87818	Super-Scaffold_100014_2313324	-0.0680287	-0.00159973	0.00452031	9.29601e-05	0.00301354	-0.0031065	-0.0665219	-0.066429	-0.0635084	-0.0696284	1	Cordatotriloba	2	1	0	0.730718	-0.0623269	-0.0588235	-0.0645161	-0.0634215	0.0404947
L3	Phenology	5	0	1			1	6	76.5895	3.72279	68.953	85.1035	16.1505	Super-Scaffold_635_12274115	Super-Scaffold_635_12277236	Super-Scaffold_635_12235245	-0.0667823	0.00200333	0.00371315	-0.00324105	0.00247543	0.000765618	-0.0655446	-0.0687856	-0.0630691	-0.064779	2	Lacunosa	2	1	1	0.915074	-0.0623269	-0.0588235	-0.0645161	-0.0634215	0.0434429
L3	Phenology	5	0	1	1		1	7	9.8085	4.61515	7.3355	16.5565	9.221	Super-Scaffold_100001_28838913	Super-Scaffold_100001_28839024	Super-Scaffold_100001_28808278	-0.0680757	-0.000508023	0.00569285	-0.0013896	0.00379524	-0.00240564	-0.0661781	-0.0675677	-0.0623829	-0.0685837	1	Cordatotriloba	2	1	0	0.232052	-0.0623269	-0.0588235	-0.0645161	-0.0634215	0.0535726
L3	Phenology	5	0	1	1	1	1	12	25.9215	6.37656	9.9795	132.669	122.69	Super-Scaffold_100031_1666664	Super-Scaffold_100031_1871074	Super-Scaffold_100009_7585062	-0.0689378	-0.00681081	0.0032603	0.00572404	0.00217353	-0.00789757	-0.067851	-0.062127	-0.0656775	-0.0757486	1	Cordatotriloba	2	1	1	3.11101	-0.0623269	-0.0588235	-0.0645161	-0.0634215	0.0732537
NL	Phenology	5	0	0			1	3	126.783	3.8111	122.57	130.337	7.767	Super-Scaffold_100021_6826065	Super-Scaffold_100021_7240419	Super-Scaffold_100021_6753213	5.7975	-0.89399	0.649309	0.677554	0.432873	-1.11043	6.01394	6.69149	6.44681	4.90351	1	Cordatotriloba	2	1	1	0.730302	7.36207	9.92308	8.58621	7.97414	0.0444501
NL	Phenology	5	0	0	1		1	7	9.8085	4.18754	7.3355	16.5565	9.221	Super-Scaffold_100001_28838789	Super-Scaffold_100001_28839024	Super-Scaffold_100001_28808386	6.74568	0.135678	-1.53781	0.376926	-1.02521	0.648282	6.23307	6.61	5.20787	6.88136	1	Cordatotriloba	2	1	0	0.110836	7.36207	9.92308	8.58621	7.97414	0.048732
NL	Phenology	5	0	0	1		1	6	76.5895	4.32285	68.953	85.1035	16.1505	Super-Scaffold_635_12274115	Super-Scaffold_635_12277236	Super-Scaffold_635_12235245	6.35469	-0.719635	-0.984381	1.04776	-0.656254	-0.391508	6.02657	7.07433	5.37031	5.63506	2	Lacunosa	2	1	0	0.587871	7.36207	9.92308	8.58621	7.97414	0.0502664
NL	Phenology	5	0	0	1	1	1	12	122.928	6.45777	119.532	132.669	13.137	Super-Scaffold_100009_7480991	Super-Scaffold_100009_7305632	Super-Scaffold_100009_7585062	5.67825	0.621751	1.52319	-1.12948	1.01546	0.114021	6.18598	5.0565	7.20144	6.3	2	Cordatotriloba	1	2	1	0.50791	7.36207	9.92308	8.58621	7.97414	0.0741512
P1	Pollen	4	0	0			1	13	17.9438	2.95883	4.2	30.3685		Super-Scaffold_100017_2711470	Super-Scaffold_100017_819863	Super-Scaffold_100017_3183153	255.75	58.8125	-84.6748	-30.5876	-56.4499	87.0374	227.525	196.937	171.075	314.562	1	Lacunosa	1	2	1	0.112668	140	323.5	662	401	0.0346845	0.241194	0.0758486
P1	Pollen	4	0	0			1	10	51.19	3.52336	45.1605	62.4565	17.296	Super-Scaffold_100008_8193313	Super-Scaffold_100008_7674856	Super-Scaffold_100008_9720619	183.775	-67.0908	37.2365	54.6787	24.8243	-79.503	196.187	250.866	221.012	116.684	1	Cordatotriloba	2	1	1	0.128526	140	323.5	662	401	0.0411642	0.241194	0.0758486
PS	Pollen	4	0	0	1		1	13	17.7465	4.47096	8.7935	28.5785	19.785	Super-Scaffold_100017_2711621	Super-Scaffold_100017_1492715	Super-Scaffold_100017_2896058	71.0986	1.88872	-2.73281	-0.977782	-1.82187	2.79966	70.1877	69.2099	68.3658	72.9873	1	Lacunosa	1	2	1	0.160742	69.54	71.85	81.29	75.415	0.051943	0.160742	0.051943
P2	Pollen	4	0	0			1	13	11.6405	3.21641	7.134	27.3105	20.1765	Super-Scaffold_100017_1925650	Super-Scaffold_100017_1294762	Super-Scaffold_100017_2769208	376.98	134.98	10.5659	-138.502	7.04394	131.458	380.502	242	387.546	511.961	2	Cordatotriloba	1	2	1	0.272001	450	251.25	946.25	698.125	0.0376465	0.437707
P2	Pollen	4	0	0			1	11	2.6745	3.29551	0	113.461	113.461	Super-Scaffold_100016_10524692	Super-Scaffold_100016_10627700	Super-Scaffold_100007_11467539	474.565	-82.2318	-184.197	143.631	-122.798	-20.8328	413.166	556.797	290.368	392.333	2	Lacunosa	2	1	1	0.165706	450	251.25	946.25	698.125	0.0385542	0.437707
FC_split_binary	Inflorescence	2	1	0			1	15	32	4.06558	10.4245	46.236	35.8115	Super-Scaffold_100002_18305780	Super-Scaffold_100002_23271440	Super-Scaffold_100002_17039200	0.298553	0.837104	-0.175862	-0.778483	-0.117241	0.895724	0.239933	-0.53855	0.122691	1.13566	1	Lacunosa	1	2	1						0.0473468
FC_split_binary	Inflorescence	2	1	0	1	1	1	4	97	7.16352	74.0565	99.815	25.7585	Super-Scaffold_100080_289508	Super-Scaffold_100015_3420112	Super-Scaffold_100080_1263440	0.663648	1.01988	-0.129595	-0.976681	-0.0863969	1.06308	0.62045	-0.356231	0.534053	1.68353	1	Lacunosa	1	2	1						0.0819141
EF	Phenology	N/A	1	0			1	6	126.059	2.85989	92.5585	190.006		Super-Scaffold_635_5213167	Super-Scaffold_635_10139732	Super-Scaffold_635_106536	2.06943	-0.783214	-0.42717	0.925604	-0.28478	-0.640824	1.92704	2.85264	1.64225	1.28621	2	Lacunosa	2	1	NA						0.0335443
EF	Phenology	N/A	1	0			1	7	51.509	2.96175	45.8795	169.923		Super-Scaffold_100001_25623763	Super-Scaffold_100001_26233467	Super-Scaffold_100001_1337744	1.31433	0.132517	1.05282	-0.483457	0.701881	-0.218424	1.66527	1.18182	2.36716	1.44685	2	Lacunosa	2	1	NA						0.0347181
EF	Phenology	N/A	1	0	1		1	10	54.5045	4.60543	35.2715	59.1215	23.85	Super-Scaffold_100008_8600021	Super-Scaffold_100008_6002590	Super-Scaffold_100008_9384771	2.74328	1.51729	-0.963062	-1.19627	-0.642041	1.83831	2.42226	1.22599	1.78022	4.26057	1	Cordatotriloba	2	1	NA						0.0534628
FPD_binary	Phenology	4	1	0			1	15	103.368	3.02479	15.807	103.749	87.942	Super-Scaffold_100002_252602	Super-Scaffold_100002_22539573	Super-Scaffold_100002_244675	0.0431346	-0.585459	-0.143774	0.633383	-0.0958491	-0.537534	-0.00478999	0.628593	-0.100639	-0.542324	2	Cordatotriloba	1	2	NA						0.0354439
FPD_binary	Phenology	4	1	0			1	9	58.9235	3.08815	36.819	83.6885	46.8695	Super-Scaffold_100010_8399357	Super-Scaffold_100010_10417482	Super-Scaffold_100010_3538269	-0.337867	0.337871	0.680332	-0.564648	0.453554	0.111094	-0.11109	-0.675738	0.342464	4.00483e-06	2	Lacunosa	2	1	NA						0.0361727
Color	N/A	N/A	1	0			1	7	176	3.00184	0.507	179.011	178.504	Super-Scaffold_100001_249946,Super-Scaffold_100001_249950,Super-Scaffold_100001_250025,Super-Scaffold_100001_250031,Super-Scaffold_100001_250038,Super-Scaffold_100001_250161,Super-Scaffold_100001_250189,Super-Scaffold_100001_250196,Super-Scaffold_100001_250199	Super-Scaffold_100001_29568386	Super-Scaffold_100001_139827	1.12692	0.438715	0.717977	-0.678041	0.478651	0.199389	1.36624	0.688203	1.8449	1.56563	2	Lacunosa	2	1	0	0.438715	0	1	1	0.5	0.0351797
Color	N/A	N/A	1	0	1	1	1	6	56.836	70.4972	56.3295	57.5995	1.27	Super-Scaffold_635_18211022	Super-Scaffold_635_21529004	Super-Scaffold_635_17250548	-2.22817e-10	-20.5661	5.19296	18.8351	3.46197	-22.2971	1.73099	20.5661	5.19296	-20.5661	1	Cordatotriloba	2	1	1		0	1	1	0.5	0.568749

### Sheet: Column_key
Trait	Trait (abbreviations from table 1, with the exception of two traits, FPD and FC, that were split into binary and continuous variables for QTL analysis)
Anatomical_Module	Anatomical module assigned to the trait
Cluster_module	Cluster module assigned to the trait
binary	Whether the trait was coded as binary and analyzed with binary modules (0=no, 1=yes)
transformed	Whether the trait was transformed for analysis (0=no, 1=yes)
Sig_0.05	Whether the QTL was significant genome-wide at the 0.05 level
Sig_0.01	Whether the QTL was significant genome-wide at the 0.01 level
Chr_Sig_0.05	Whether the QTL was significant chromosome-wide at the 0.05 level
chr	chromosome/linkage group where the QTL occurred
pos_CM	position of the QTL in centimorgan
lod	LOD value of QTL presence
ci_lo_CM	lower bound of the 95% confidence interval of the QTL position in centimorgans
ci_hi_CM	upper bound of the 95% confidence interval of the QTL position in centimorgans
CI_span_CM	size of the QTL in centimorgans
pos_no_pseudo_marker	name of the marker nearest to the QTL
pos_ci_lo	name of the marker nearest to the lower bound of the 95% confidence interval of the QTL
pos_ci_hi	name of the marker nearest to the upper bound of the 95% confidence interval of the QTL
mu	mean trait value
a	additive effect from R/QTL2
d	dominance effect from R/QTL2
11_zero	estimated trait value of 11 genotype, with contrasts summing to zero
12_zero	estimated trait value of 12 genotype, with contrasts summing to zero
22_zero	estimated trait value of 22 genotype, with contrasts summing to zero
intercept_zero	intercept of QTL model with contrasts summing to zero
11_non_zero	estimated trait value of 11 genotype
12_non_zero	estimated trait value of 12 genotype
22_non_zero	estimated trait value of 22 genotype
Dominant_allele	which allele is dominant
Dominant_species	which species that allele derives from
LPR_allele	which allele the lacunosa grandparent contributed
CAA_allele	which allele the cordatotriloba grandparent contributed
Direction matches species?	is the direction of QTL effect consistent with the divergence between the species?
Relative_homozygous_effect	relative homozygous effect (absolute value of additive effect / absolute value of trait difference between species, where grandparent trait values were available)
Lacunosa_value	lacunosa trait value, when available
F1_value	F1 trait value, when available
Cordatotriloba_value	cordatotriloba trait value, when available
midparent	midparent trait value, when available
LOD_PVE_approx	percent variance explained, estimated from LOD score of the QTL
sum_trait_RHE	sum of relative homozygous effects for the trait
sum_trait_PVE	sum of estimated PVEs for the trait
