## Supplementary material for "GENETIC ARCHITECTURE OF DIVERGENCE: THE SELFING SYNDROME IN *IPOMOEA LACUNOSA*": Rifkin_Appendix_S8_Trait_correlations

### Sheet: F2_correlations
	Pearson correlation coefficients with P values (lower diagonal) and 95% confidence intervals (upper diagonal) for phenotypic correlations in F2 mapping population.
		H	L1	L2	L3	INT1	INT2	INT3	NL	FPD	FD	CL	TL	CW	ST	LW	TLL	CY	FC	NVL	P1	P2	PS	HK
Height on day 21	H		(-0.807, -0.729)	(-0.795, -0.712)	(-0.801, -0.719)	(0.076, 0.261)	(0.078, 0.263)	(0.457, 0.595)	(0.733, 0.81)	(-0.313, -0.115)	(-0.266, -0.064)	(-0.062, 0.146)	(-0.063, 0.145)	(-0.153, 0.055)	(-0.047, 0.16)	(-0.022, 0.185)	(-0.156, 0.052)	(-0.094, 0.114)	(-0.125, 0.083)	(-0.092, 0.116)	(-0.183, 0.195)	(-0.016, 0.435)	(0.202, 0.596)	(-0.144, 0.064)
First leaf opening (days post germination)	L1	-0.771 (1.291 E-83)		(0.958, 0.971)	(0.914, 0.941)	(-0.073, 0.119)	(-0.16, 0.031)	(-0.486, -0.327)	(-0.857, -0.797)	(0.133, 0.331)	(0.173, 0.367)	(-0.171, 0.037)	(-0.154, 0.055)	(-0.059, 0.15)	(-0.229, -0.023)	(-0.204, 0.003)	(-0.016, 0.192)	(-0.108, 0.101)	(-0.113, 0.096)	(-0.127, 0.083)	(-0.247, 0.134)	(-0.488, -0.043)	(-0.627, -0.241)	(-0.138, 0.072)
Second leaf opening (days post germination)	L2	-0.756 (2.609 E-78)	0.965 (1.961 E-242)		(0.943, 0.961)	(-0.013, 0.178)	(-0.14, 0.052)	(-0.455, -0.29)	(-0.865, -0.808)	(0.146, 0.343)	(0.15, 0.347)	(-0.144, 0.065)	(-0.127, 0.083)	(-0.049, 0.16)	(-0.226, -0.02)	(-0.194, 0.014)	(-0.021, 0.187)	(-0.085, 0.125)	(-0.126, 0.084)	(-0.098, 0.112)	(-0.229, 0.154)	(-0.454, 0)	(-0.596, -0.194)	(-0.186, 0.022)
Third leaf opening (days post germination)	L3	-0.763 (8.914 E-78)	0.929 (5.980 E-174)	0.953 (2.388 E-208)		(0.046, 0.238)	(-0.051, 0.145)	(-0.321, -0.135)	(-0.884, -0.833)	(0.122, 0.325)	(0.14, 0.341)	(-0.142, 0.071)	(-0.138, 0.075)	(-0.062, 0.151)	(-0.192, 0.02)	(-0.181, 0.032)	(-0.056, 0.157)	(-0.116, 0.097)	(-0.122, 0.091)	(-0.14, 0.073)	(-0.244, 0.148)	(-0.428, 0.04)	(-0.557, -0.129)	(-0.185, 0.027)
Length of first internode on day 21	INT1	0.170 (4.404 E-04)	0.023 (0.638)	0.083 (0.089)	0.144 (0.004)		(0.532, 0.655)	(0.533, 0.656)	(-0.123, 0.067)	(-0.161, 0.046)	(0.092, 0.292)	(-0.128, 0.08)	(-0.138, 0.07)	(-0.135, 0.073)	(-0.152, 0.055)	(-0.105, 0.103)	(-0.116, 0.092)	(-0.133, 0.075)	(-0.167, 0.04)	(-0.217, -0.012)	(-0.133, 0.244)	(-0.104, 0.361)	(-0.082, 0.38)	(-0.265, -0.062)
Length of second internode on day 21	INT2	0.172 (3.645 E-04)	-0.065 (0.186)	-0.044 (0.365)	0.048 (0.341)	0.597 (2.711 E-42)		(0.566, 0.682)	(-0.069, 0.122)	(-0.195, 0.012)	(-0.052, 0.155)	(-0.042, 0.166)	(-0.072, 0.136)	(-0.091, 0.117)	(-0.045, 0.163)	(-0.082, 0.126)	(-0.176, 0.031)	(-0.152, 0.056)	(-0.087, 0.121)	(-0.193, 0.014)	(-0.166, 0.212)	(-0.151, 0.319)	(-0.128, 0.34)	(-0.145, 0.063)
Length of third internode on day 21	INT3	0.529 (5.522 E-32)	-0.41 (2.404 E-18)	-0.375 (2.334 E-15)	-0.23 (3.146 E-06)	0.598 (1.699 E-42)	0.627 (1.005 E-47)		(0.182, 0.359)	(-0.234, -0.029)	(-0.112, 0.096)	(-0.112, 0.096)	(-0.126, 0.082)	(-0.138, 0.07)	(-0.097, 0.111)	(-0.084, 0.124)	(-0.153, 0.054)	(-0.101, 0.107)	(-0.136, 0.072)	(-0.159, 0.048)	(-0.167, 0.21)	(0.09, 0.517)	(0.075, 0.507)	(-0.199, 0.007)
Number of leaves on day 21 (2013: day 23)	NL	0.775 (5.742 E-86)	-0.829 (3.566 E-107)	-0.839 (2.898 E-111)	-0.861 (5.820 E-119)	-0.028 (0.566)	0.027 (0.582)	0.273 (1.142 E-08)		(-0.329, -0.132)	(-0.326, -0.128)	(-0.07, 0.138)	(-0.066, 0.142)	(-0.126, 0.082)	(-0.001, 0.205)	(-0.049, 0.158)	(-0.13, 0.078)	(-0.157, 0.051)	(-0.127, 0.081)	(-0.095, 0.114)	(-0.101, 0.274)	(-0.03, 0.424)	(0.175, 0.578)	(-0.018, 0.188)
Number of flowers open per day	FPD	-0.216 (4.034 E-05)	0.234 (9.240 E-06)	0.247 (2.858 E-06)	0.226 (2.815 E-05)	-0.058 (0.275)	-0.092 (0.082)	-0.133 (0.012)	-0.233 (8.884 E-06)		(-0.076, 0.132)	(-0.141, 0.067)	(-0.137, 0.07)	(-0.03, 0.176)	(-0.146, 0.061)	(-0.207, -0.002)	(-0.092, 0.116)	(-0.056, 0.152)	(-0.012, 0.194)	(0.014, 0.219)	(-0.352, 0.015)	(-0.481, -0.041)	(-0.398, 0.061)	(-0.119, 0.089)
Date of flower measurement	FD	-0.167 (0.002)	0.272 (2.182 E-07)	0.251 (1.935 E-06)	0.243 (6.323 E-06)	0.194 (2.382 E-04)	0.052 (0.329)	-0.008 (0.876)	-0.229 (1.270 E-05)	0.028 (0.598)		(-0.262, -0.06)	(-0.312, -0.114)	(-0.248, -0.045)	(-0.334, -0.138)	(-0.068, 0.14)	(-0.163, 0.044)	(-0.446, -0.265)	(-0.301, -0.101)	(-0.309, -0.11)	(-0.298, 0.075)	(-0.423, 0.031)	(-0.502, -0.07)	(-0.214, -0.009)
Corolla length	CL	0.043 (0.422)	-0.068 (0.206)	-0.04 (0.459 )	-0.036 (0.513)	-0.024 (0.650)	0.063 (0.240)	-0.008 (0.876)	0.034 (0.521)	-0.037 (0.482)	-0.163 (0.002)		(0.892, 0.928)	(0.443, 0.595)	(0.613, 0.727)	(0.1, 0.3)	(-0.333, -0.137)	(0.253, 0.436)	(-0.101, 0.107)	(0.262, 0.443)	(-0.18, 0.198)	(-0.356, 0.109)	(-0.329, 0.139)	(-0.011, 0.195)
Corolla tissue length	TL	0.041 (0.436)	-0.05 (0.346)	-0.022 (0.681)	-0.032 (0.561)	-0.034 (0.524)	0.033 (0.539)	-0.022 (0.682)	0.039 (0.467)	-0.034 (0.525)	-0.215 (4.279 E-05)	0.912 (1.186 E-138)		(0.662, 0.764)	(0.609, 0.724)	(-0.188, 0.018)	(0.056, 0.259)	(0.294, 0.471)	(-0.12, 0.088)	(0.364, 0.53)	(-0.202, 0.176)	(-0.283, 0.189)	(-0.246, 0.227)	(-0.077, 0.131)
Corolla width	CW	-0.049 (0.354)	0.046 (0.387)	0.057 (0.291)	0.045 (0.410)	-0.031 (0.558)	0.013 (0.805)	-0.034 (0.523)	-0.022 (0.675)	0.074 (0.165)	-0.148 (0.005)	0.523 (2.128 E-26)	0.717 (2.499 E-57)		(0.419, 0.575)	(-0.766, -0.665)	(0.368, 0.533)	(0.244, 0.428)	(-0.026, 0.18)	(0.334, 0.505)	(-0.236, 0.141)	(-0.377, 0.086)	(-0.314, 0.157)	(-0.076, 0.131)
Gynoecium length	ST	0.057 (0.281)	-0.127 (0.017)	-0.124 (0.020)	-0.087 (0.111)	-0.049 (0.358)	0.06 (0.263)	0.007 (0.895)	0.103 (0.053)	-0.043 (0.418)	-0.239 (5.229 E-06)	0.674 (2.078 E-48)	0.671 (6.793 E-48)	0.501 (5.481 E-24)		(-0.133, 0.075)	(-0.119, 0.089)	(0.131, 0.328)	(-0.123, 0.085)	(0.162, 0.356)	(-0.132, 0.244)	(-0.183, 0.289)	(-0.126, 0.341)	(0.271, 0.452)
Corolla shape (length / width)	LW	0.082 (0.122)	-0.102 (0.0572)	-0.091 (0.089)	-0.075 (0.168)	-0.001 (0.986)	0.022 (0.674)	0.02 (0.706)	0.055 (0.302)	-0.105 (0.0470)	0.036 (0.494)	0.202 (1.247 E-04)	-0.086 (0.104)	-0.719 (5.416 E-58)	-0.03 (0.579)		(-0.749, -0.643)	(-0.207, -0.001)	(-0.183, 0.024)	(-0.281, -0.079)	(-0.131, 0.245)	(-0.117, 0.349)	(-0.196, 0.276)	(-0.06, 0.148)
Corolla shape (tissue length / length)	TLL	-0.053 (0.322)	0.089 (0.096)	0.084 (0.116)	0.051 (0.351)	-0.012 (0.821)	-0.073 (0.169)	-0.05 (0.348)	-0.026 (0.622)	0.012 (0.814)	-0.06 (0.257)	-0.237 (6.061 E-06)	0.159 (0.003)	0.455 (1.448 E-19)	-0.015 (0.780)	-0.7 (1.028 E-53)		(-0.026, 0.181)	(-0.127, 0.081)	(0.106, 0.305)	(-0.241, 0.136)	(-0.113, 0.353)	(-0.077, 0.384)	(-0.248, -0.045)
Cyme length	CY	0.01 (0.844)	-0.003 (0.95)	0.02 (0.708)	-0.01 (0.858)	-0.03 (0.577)	-0.049 (0.360)	0.003 (0.961)	-0.054 (0.313)	0.049 (0.361)	-0.359 (2.828 E-12)	0.348 (1.408 E-11)	0.386 (4.389 E-14)	0.339 (4.914 E-11)	0.232 (9.805 E-06)	-0.105 (0.0478)	0.078 (0.139)		(0.457, 0.606)	(0.252, 0.435)	(0.012, 0.375)	(-0.248, 0.225)	(-0.206, 0.267)	(-0.127, 0.08)
Flowers or buds on cyme	FC	-0.021 (0.693)	-0.009 (0.868)	-0.021 (0.695)	-0.016 (0.775)	-0.064 (0.226)	0.017 (0.753)	-0.032 (0.543)	-0.023 (0.668)	0.092 (0.084)	-0.203 (1.154 E-04)	0.003 (0.950)	-0.016 (0.767)	0.078 (0.143)	-0.019 (0.720)	-0.081 (0.129)	-0.023 (0.664)	0.535 (8.516 E-28)		(0.022, 0.226)	(-0.033, 0.336)	(-0.213, 0.26)	(-0.302, 0.169)	(-0.028, 0.178)
Nectar volume in mL	NVL	0.012 (0.820)	-0.022 (0.679)	0.007 (0.895)	-0.034 (0.537)	-0.116 (0.029)	-0.091 (0.089)	-0.056 (0.290)	0.010 (0.857)	0.118 (0.026)	-0.212 (5.757 E-05)	0.356 (4.537 E-12)	0.451 (2.879 E-19)	0.423 (6.794 E-17)	0.261 (5.730 E-07)	-0.182 (5.529 E-04)	0.208 (7.958)	0.347 (1.708 E-11)	0.125 (0.018)		(-0.18, 0.198)	(-0.245, 0.228)	(-0.135, 0.333)	(-0.133, 0.075)
Pollen count, Coulter counter	P1	0.006 (0.952)	-0.059 (0.550)	-0.039 (0.694)	-0.05 (0.621)	0.058 (0.553)	0.024 (0.805)	0.022 (0.818)	0.090 (0.353)	-0.175 (0.070)	-0.116 (0.234)	0.009 (0.924)	-0.014 (0.889)	-0.049 (0.612)	0.058 (0.550)	0.059 (0.543)	-0.055 (0.574)	0.200 (0.038)	0.156 (0.106)	0.009 (0.926)		(0.135, 0.572)	(0.081, 0.534)	(-0.311, 0.061)
Pollen count, ImageJ	P2	0.221 (0.0674)	-0.281 (0.0214)	-0.240 (0.050)	-0.206 (0.100)	0.136 (0.264)	0.089 (0.467)	0.320 (0.007)	0.208 (0.087)	-0.275 (0.022)	-0.208 (0.087)	-0.131 (0.284)	-0.05 (0.683)	-0.154 (0.206)	0.056 (0.648)	0.123 (0.316)	0.127 (0.299)	-0.012 (0.920)	0.025 (0.839)	-0.009 (0.942)	0.374 (0.003)		(0.583, 0.817)	(-0.285, 0.187)
Pollen diameter, Coulter counter	PS	0.418 (3.477 E-04)	-0.455 (1.086 E-04)	-0.415 (4.752 E-04)	-0.362 (0.003)	0.158 (0.196)	0.112 (0.359)	0.307 (0.010)	0.395 (7.810 E-04)	-0.179 (0.142)	-0.301 (0.012)	-0.101 (0.411)	-0.01 (0.933)	-0.083 (0.498)	0.114 (0.352)	0.042 (0.729)	0.163 (0.182)	0.033 (0.790)	-0.071 (0.563)	0.105 (0.391)	0.327 (0.010)	0.72 (3.091 E-12)		(-0.361, 0.104)
Herkogamy	HK	-0.04 (0.449)	-0.033 (0.533)	-0.083 (0.122)	-0.08 (0.142)	-0.165 (0.002)	-0.042 (0.436)	-0.097 (0.067)	0.086 (0.106)	-0.016 (0.770)	-0.113 (0.034)	0.093 (0.080)	0.027 (0.608)	0.028 (0.602)	0.365 (1.223 E-12)	0.044 (0.404)	-0.148 (0.005)	-0.024 (0.654)	0.076 (0.154)	-0.029 (0.582)	-0.13 (0.181)	-0.052 (0.671)	-0.136 (0.266)
	Pearson correlation coefficients with P values and 95% confidence intervals for phenotypic correlations in F2 mapping population.
		H	L1	L2	L3	INT1	INT2	INT3	NL	FPD	FD	CL	TL	CW	ST	LW	TLL	CY	FC	NVL	P1	P2	PS	HK
Height on day 21	H
First leaf opening (days post germination)	L1	-0.771 (1.291 E-83) (-0.807, -0.729)
Second leaf opening (days post germination)	L2	-0.756 (2.609 E-78) (-0.795, -0.712)	0.965 (1.961 E-242) (0.958, 0.971)
Third leaf opening (days post germination)	L3	-0.763 (8.914 E-78) (-0.801, -0.719)	0.929 (5.980 E-174) (0.914, 0.941)	0.953 (2.388 E-208) (0.943, 0.961)
Length of first internode on day 21	INT1	0.170 (4.404 E-04) (0.076, 0.261)	0.023 (0.638) (-0.073, 0.119)	0.083 (0.089) (-0.013, 0.178)	0.144 (0.004) (0.046, 0.238)
Length of second internode on day 21	INT2	0.172 (3.645 E-04) (0.078, 0.263)	-0.065 (0.186) (-0.16, 0.031)	-0.044 (0.365) (-0.14, 0.052)	0.048 (0.341) (-0.051, 0.145)	0.597 (2.711 E-42) (0.532, 0.655)
Length of third internode on day 21	INT3	0.529 (5.522 E-32) (0.457, 0.595)	-0.41 (2.404 E-18) (-0.486, -0.327)	-0.375 (2.334 E-15) (-0.455, -0.29)	-0.23 (3.146 E-06) (-0.321, -0.135)	0.598 (1.699 E-42) (0.533, 0.656)	0.627 (1.005 E-47) (0.566, 0.682)
Number of leaves on day 21 (2013: day 23)	NL	0.775 (5.742 E-86) (0.733, 0.81)	-0.829 (3.566 E-107) (-0.857, -0.797)	-0.839 (2.898 E-111) (-0.865, -0.808)	-0.861 (5.820 E-119) (-0.884, -0.833)	-0.028 (0.566) (-0.123, 0.067)	0.027 (0.582) (-0.069, 0.122)	0.273 (1.142 E-08) (0.182, 0.359)
Number of flowers open per day	FPD	-0.216 (4.034 E-05) (-0.313, -0.115)	0.234 (9.240 E-06) (0.133, 0.331)	0.247 (2.858 E-06) (0.146, 0.343)	0.226 (2.815 E-05) (0.122, 0.325)	-0.058 (0.275) (-0.161, 0.046)	-0.092 (0.082) (-0.195, 0.012)	-0.133 (0.012) (-0.234, -0.029)	-0.233 (8.884 E-06) (-0.329, -0.132)
Date of flower measurement	FD	-0.167 (0.002) (-0.266, -0.064)	0.272 (2.182 E-07) (0.173, 0.367)	0.251 (1.935 E-06) (0.15, 0.347)	0.243 (6.323 E-06) (0.14, 0.341)	0.194 (2.382 E-04) (0.092, 0.292)	0.052 (0.329) (-0.052, 0.155)	-0.008 (0.876) (-0.112, 0.096)	-0.229 (1.270 E-05) (-0.326, -0.128)	0.028 (0.598) (-0.076, 0.132)
Corolla length	CL	0.043 (0.422) (-0.062, 0.146)	-0.068 (0.206) (-0.171, 0.037)	-0.04 (0.459 ) (-0.144, 0.065)	-0.036 (0.513) (-0.142, 0.071)	-0.024 (0.650) (-0.128, 0.08)	0.063 (0.240) (-0.042, 0.166)	-0.008 (0.876) (-0.112, 0.096)	0.034 (0.521) (-0.07, 0.138)	-0.037 (0.482) (-0.141, 0.067)	-0.163 (0.002) (-0.262, -0.06)
Corolla tissue length	TL	0.041 (0.436) (-0.063, 0.145)	-0.05 (0.346) (-0.154, 0.055)	-0.022 (0.681) (-0.127, 0.083)	-0.032 (0.561) (-0.138, 0.075)	-0.034 (0.524) (-0.138, 0.07)	0.033 (0.539) (-0.072, 0.136)	-0.022 (0.682) (-0.126, 0.082)	0.039 (0.467) (-0.066, 0.142)	-0.034 (0.525) (-0.137, 0.07)	-0.215 (4.279 E-05) (-0.312, -0.114)	0.912 (1.186 E-138) (0.892, 0.928)
Corolla width	CW	-0.049 (0.354) (-0.153, 0.055)	0.046 (0.387) (-0.059, 0.15)	0.057 (0.291) (-0.049, 0.16)	0.045 (0.410) (-0.062, 0.151)	-0.031 (0.558) (-0.135, 0.073)	0.013 (0.805) (-0.091, 0.117)	-0.034 (0.523) (-0.138, 0.07)	-0.022 (0.675) (-0.126, 0.082)	0.074 (0.165) (-0.03, 0.176)	-0.148 (0.005) (-0.248, -0.045)	0.523 (2.128 E-26) (0.443, 0.595)	0.717 (2.499 E-57) (0.662, 0.764)
Gynoecium length	ST	0.057 (0.281) (-0.047, 0.16)	-0.127 (0.017) (-0.229, -0.023)	-0.124 (0.020) (-0.226, -0.02)	-0.087 (0.111) (-0.192, 0.02)	-0.049 (0.358) (-0.152, 0.055)	0.06 (0.263) (-0.045, 0.163)	0.007 (0.895) (-0.097, 0.111)	0.103 (0.053) (-0.001, 0.205)	-0.043 (0.418) (-0.146, 0.061)	-0.239 (5.229 E-06) (-0.334, -0.138)	0.674 (2.078 E-48) (0.613, 0.727)	0.671 (6.793 E-48) (0.609, 0.724)	0.501 (5.481 E-24) (0.419, 0.575)
Corolla shape (length / width)	LW	0.082 (0.122) (-0.022, 0.185)	-0.102 (0.0572) (-0.204, 0.003)	-0.091 (0.089) (-0.194, 0.014)	-0.075 (0.168) (-0.181, 0.032)	-0.001 (0.986) (-0.105, 0.103)	0.022 (0.674) (-0.082, 0.126)	0.02 (0.706) (-0.084, 0.124)	0.055 (0.302) (-0.049, 0.158)	-0.105 (0.0470) (-0.207, -0.002)	0.036 (0.494) (-0.068, 0.14)	0.202 (1.247 E-04) (0.1, 0.3)	-0.086 (0.104) (-0.188, 0.018)	-0.719 (5.416 E-58) (-0.766, -0.665)	-0.03 (0.579) (-0.133, 0.075)
Corolla shape (tissue length / length)	TLL	-0.053 (0.322) (-0.156, 0.052)	0.089 (0.096) (-0.016, 0.192)	0.084 (0.116) (-0.021, 0.187)	0.051 (0.351) (-0.056, 0.157)	-0.012 (0.821) (-0.116, 0.092)	-0.073 (0.169) (-0.176, 0.031)	-0.05 (0.348) (-0.153, 0.054)	-0.026 (0.622) (-0.13, 0.078)	0.012 (0.814) (-0.092, 0.116)	-0.06 (0.257) (-0.163, 0.044)	-0.237 (6.061 E-06) (-0.333, -0.137)	0.159 (0.003) (0.056, 0.259)	0.455 (1.448 E-19) (0.368, 0.533)	-0.015 (0.780) (-0.119, 0.089)	-0.7 (1.028 E-53) (-0.749, -0.643)
Cyme length	CY	0.01 (0.844) (-0.094, 0.114)	-0.003 (0.95) (-0.108, 0.101)	0.02 (0.708) (-0.085, 0.125)	-0.01 (0.858) (-0.116, 0.097)	-0.03 (0.577) (-0.133, 0.075)	-0.049 (0.360) (-0.152, 0.056)	0.003 (0.961) (-0.101, 0.107)	-0.054 (0.313) (-0.157, 0.051)	0.049 (0.361) (-0.056, 0.152)	-0.359 (2.828 E-12) (-0.446, -0.265)	0.348 (1.408 E-11) (0.253, 0.436)	0.386 (4.389 E-14) (0.294, 0.471)	0.339 (4.914 E-11) (0.244, 0.428)	0.232 (9.805 E-06) (0.131, 0.328)	-0.105 (0.0478) (-0.207, -0.001)	0.078 (0.139) (-0.026, 0.181)
Flowers or buds on cyme	FC	-0.021 (0.693) (-0.125, 0.083)	-0.009 (0.868) (-0.113, 0.096)	-0.021 (0.695) (-0.126, 0.084)	-0.016 (0.775) (-0.122, 0.091)	-0.064 (0.226) (-0.167, 0.04)	0.017 (0.753) (-0.087, 0.121)	-0.032 (0.543) (-0.136, 0.072)	-0.023 (0.668) (-0.127, 0.081)	0.092 (0.084) (-0.012, 0.194)	-0.203 (1.154 E-04) (-0.301, -0.101)	0.003 (0.950) (-0.101, 0.107)	-0.016 (0.767) (-0.12, 0.088)	0.078 (0.143) (-0.026, 0.18)	-0.019 (0.720) (-0.123, 0.085)	-0.081 (0.129) (-0.183, 0.024)	-0.023 (0.664) (-0.127, 0.081)	0.535 (8.516 E-28) (0.457, 0.606)
Nectar volume in mL	NVL	0.012 (0.820) (-0.092, 0.116)	-0.022 (0.679) (-0.127, 0.083)	0.007 (0.895) (-0.098, 0.112)	-0.034 (0.537) (-0.14, 0.073)	-0.116 (0.029) (-0.217, -0.012)	-0.091 (0.089) (-0.193, 0.014)	-0.056 (0.290) (-0.159, 0.048)	0.010 (0.857) (-0.095, 0.114)	0.118 (0.026) (0.014, 0.219)	-0.212 (5.757 E-05) (-0.309, -0.11)	0.356 (4.537 E-12) (0.262, 0.443)	0.451 (2.879 E-19) (0.364, 0.53)	0.423 (6.794 E-17) (0.334, 0.505)	0.261 (5.730 E-07) (0.162, 0.356)	-0.182 (5.529 E-04) (-0.281, -0.079)	0.208 (7.958) (0.106, 0.305)	0.347 (1.708 E-11) (0.252, 0.435)	0.125 (0.018) (0.022, 0.226)
Pollen count, Coulter counter	P1	0.006 (0.952) (-0.183, 0.195)	-0.059 (0.550) (-0.247, 0.134)	-0.039 (0.694) (-0.229, 0.154)	-0.05 (0.621) (-0.244, 0.148)	0.058 (0.553) (-0.133, 0.244)	0.024 (0.805) (-0.166, 0.212)	0.022 (0.818) (-0.167, 0.21)	0.090 (0.353) (-0.101, 0.274)	-0.175 (0.070) (-0.352, 0.015)	-0.116 (0.234) (-0.298, 0.075)	0.009 (0.924) (-0.18, 0.198)	-0.014 (0.889) (-0.202, 0.176)	-0.049 (0.612) (-0.236, 0.141)	0.058 (0.550) (-0.132, 0.244)	0.059 (0.543) (-0.131, 0.245)	-0.055 (0.574) (-0.241, 0.136)	0.200 (0.038) (0.012, 0.375)	0.156 (0.106) (-0.033, 0.336)	0.009 (0.926) (-0.18, 0.198)
Pollen count, ImageJ	P2	0.221 (0.0674) (-0.016, 0.435)	-0.281 (0.0214) (-0.488, -0.043)	-0.240 (0.050) (-0.454, 0)	-0.206 (0.100) (-0.428, 0.04)	0.136 (0.264) (-0.104, 0.361)	0.089 (0.467) (-0.151, 0.319)	0.320 (0.007) (0.09, 0.517)	0.208 (0.087) (-0.03, 0.424)	-0.275 (0.022) (-0.481, -0.041)	-0.208 (0.087) (-0.423, 0.031)	-0.131 (0.284) (-0.356, 0.109)	-0.05 (0.683) (-0.283, 0.189)	-0.154 (0.206) (-0.377, 0.086)	0.056 (0.648) (-0.183, 0.289)	0.123 (0.316) (-0.117, 0.349)	0.127 (0.299) (-0.113, 0.353)	-0.012 (0.920) (-0.248, 0.225)	0.025 (0.839) (-0.213, 0.26)	-0.009 (0.942) (-0.245, 0.228)	0.374 (0.003) (0.135, 0.572)
Pollen diameter, Coulter counter	PS	0.418 (3.477 E-04) (0.202, 0.596)	-0.455 (1.086 E-04) (-0.627, -0.241)	-0.415 (4.752 E-04) (-0.596, -0.194)	-0.362 (0.003) (-0.557, -0.129)	0.158 (0.196) (-0.082, 0.38)	0.112 (0.359) (-0.128, 0.34)	0.307 (0.010) (0.075, 0.507)	0.395 (7.810 E-04) (0.175, 0.578)	-0.179 (0.142) (-0.398, 0.061)	-0.301 (0.012) (-0.502, -0.07)	-0.101 (0.411) (-0.329, 0.139)	-0.01 (0.933) (-0.246, 0.227)	-0.083 (0.498) (-0.314, 0.157)	0.114 (0.352) (-0.126, 0.341)	0.042 (0.729) (-0.196, 0.276)	0.163 (0.182) (-0.077, 0.384)	0.033 (0.790) (-0.206, 0.267)	-0.071 (0.563) (-0.302, 0.169)	0.105 (0.391) (-0.135, 0.333)	0.327 (0.010) (0.081, 0.534)	0.72 (3.091 E-12) (0.583, 0.817)
Herkogamy	HK	-0.04 (0.449) (-0.144, 0.064)	-0.033 (0.533) (-0.138, 0.072)	-0.083 (0.122) (-0.186, 0.022)	-0.08 (0.142) (-0.185, 0.027)	-0.165 (0.002) (-0.265, -0.062)	-0.042 (0.436) (-0.145, 0.063)	-0.097 (0.067) (-0.199, 0.007)	0.086 (0.106) (-0.018, 0.188)	-0.016 (0.770) (-0.119, 0.089)	-0.113 (0.034) (-0.214, -0.009)	0.093 (0.080) (-0.011, 0.195)	0.027 (0.608) (-0.077, 0.131)	0.028 (0.602) (-0.076, 0.131)	0.365 (1.223 E-12) (0.271, 0.452)	0.044 (0.404) (-0.06, 0.148)	-0.148 (0.005) (-0.248, -0.045)	-0.024 (0.654) (-0.127, 0.08)	0.076 (0.154) (-0.028, 0.178)	-0.029 (0.582) (-0.133, 0.075)	-0.13 (0.181) (-0.311, 0.061)	-0.052 (0.671) (-0.285, 0.187)	-0.136 (0.266) (-0.361, 0.104)

### Sheet: Raw_values
	Pearson correlation coefficients
		H	L1	L2	L3	INT1	INT2	INT3	NL	FPD	FD	CL	TL	CW	ST	LW	TLL	CY	FC	NVL	P1	P2	PS	HK
Height on day 21	H	1	-0.771199	-0.756326	-0.763496	0.169942	0.172321	0.529282	0.774526	-0.216081	-0.166761	0.0427329	0.0414576	-0.0492918	0.0573245	0.0821779	-0.0527362	0.0104982	-0.0210553	0.012145	0.00584866	0.221488	0.418327	-0.0402794
First leaf opening (days post germination)	L1	-0.771199	1	0.964867	0.928664	0.0230646	-0.0648712	-0.409646	-0.82926	0.234217	0.272376	-0.0676346	-0.0504084	0.0462723	-0.127129	-0.101624	0.0891216	-0.00329363	-0.00887509	-0.0221439	-0.0587029	-0.280729	-0.455223	-0.0333912
Second leaf opening (days post germination)	L2	-0.756326	0.964867	1	0.952622	0.0834183	-0.0444805	-0.37526	-0.838584	0.24719	0.251245	-0.0397098	-0.0220386	0.0566073	-0.124344	-0.0910792	0.0841013	0.0200823	-0.021015	0.00711196	-0.0388242	-0.239966	-0.415267	-0.0829018
Third leaf opening (days post germination)	L3	-0.763496	0.928664	0.952622	1	0.143544	0.0476457	-0.230344	-0.860561	0.226011	0.243166	-0.0357965	-0.0317562	0.0450576	-0.0868678	-0.0752243	0.050968	-0.00976722	-0.0156577	-0.0337102	-0.0499954	-0.205932	-0.361812	-0.0801207
Length of first internode on day 21	INT1	0.169942	0.0230646	0.0834183	0.143544	1	0.596969	0.598157	-0.0279521	-0.0580999	0.193859	-0.024138	-0.0339294	-0.0312231	-0.0489353	-0.000926042	-0.012065	-0.0296742	-0.0644669	-0.115948	0.0576576	0.136458	0.157635	-0.164997
Length of second internode on day 21	INT2	0.172321	-0.0648712	-0.0444805	0.0476457	0.596969	1	0.627112	0.0268035	-0.0924048	0.0519852	0.062517	0.0326924	0.0131752	0.0595979	0.0224284	-0.0731279	-0.0487111	0.0167851	-0.0905017	0.0239978	0.0889762	0.112198	-0.0415157
Length of third internode on day 21	INT3	0.529282	-0.409646	-0.37526	-0.230344	0.598157	0.627112	1	0.272747	-0.133079	-0.00832088	-0.0083366	-0.0218428	-0.0340012	0.00699952	0.0200852	-0.0499905	0.00263147	-0.0323674	-0.056329	0.0223571	0.319651	0.306619	-0.0972249
Number of leaves on day 21 (2013: day 23)	NL	0.774526	-0.82926	-0.838584	-0.860561	-0.0279521	0.0268035	0.272747	1	-0.233353	-0.229394	0.0341599	0.0387467	-0.0223162	0.102911	0.0549394	-0.0262529	-0.0536732	-0.0228416	0.00960254	0.0901832	0.207766	0.395062	0.0859274
Number of flowers open per day	FPD	-0.216081	0.234217	0.24719	0.226011	-0.0580999	-0.0924048	-0.133079	-0.233353	1	0.0280382	-0.0374206	-0.0337836	0.0737223	-0.0430206	-0.105451	0.0124976	0.0485783	0.0917523	0.117908	-0.174884	-0.275369	-0.17857	-0.0155419
Date of flower measurement	FD	-0.166761	0.272376	0.251245	0.243166	0.193859	0.0519852	-0.00832088	-0.229394	0.0280382	1	-0.162897	-0.215082	-0.1479	-0.238774	0.0363926	-0.0602722	-0.359098	-0.202931	-0.211522	-0.115506	-0.207587	-0.30125	-0.112667
Corolla length	CL	0.0427329	-0.0676346	-0.0397098	-0.0357965	-0.024138	0.062517	-0.0083366	0.0341599	-0.0374206	-0.162897	1	0.911506	0.523118	0.673598	0.201955	-0.237189	0.348086	0.00333821	0.3559	0.00924191	-0.130686	-0.100582	0.0927952
Corolla tissue length	TL	0.0414576	-0.0504084	-0.0220386	-0.0317562	-0.0339294	0.0326924	-0.0218428	0.0387467	-0.0337836	-0.215082	0.911506	1	0.71653	0.67088	-0.0862222	0.159134	0.38585	-0.0157844	0.451324	-0.0136156	-0.0499628	-0.0103843	0.0272833
Corolla width	CW	-0.0492918	0.0462723	0.0566073	0.0450576	-0.0312231	0.0131752	-0.0340012	-0.0223162	0.0737223	-0.1479	0.523118	0.71653	1	0.500692	-0.719437	0.454693	0.339205	0.0778731	0.423108	-0.0493092	-0.154141	-0.082986	0.0277023
Gynoecium length	ST	0.0573245	-0.127129	-0.124344	-0.0868678	-0.0489353	0.0595979	0.00699952	0.102911	-0.0430206	-0.238774	0.673598	0.67088	0.500692	1	-0.0295067	-0.014832	0.231948	-0.019089	0.261306	0.0581659	0.0559896	0.113669	0.364682
Corolla shape (length / width)	LW	0.0821779	-0.101624	-0.0910792	-0.0752243	-0.000926042	0.0224284	0.0200852	0.0549394	-0.105451	0.0363926	0.201955	-0.0862222	-0.719437	-0.0295067	1	-0.700041	-0.104954	-0.0805324	-0.181904	0.0591587	0.122614	0.0424308	0.0443888
Corolla shape (tissue length / length)	TLL	-0.0527362	0.0891216	0.0841013	0.050968	-0.012065	-0.0731279	-0.0499905	-0.0262529	0.0124976	-0.0602722	-0.237189	0.159134	0.454693	-0.014832	-0.700041	1	0.0784784	-0.0231008	0.207568	-0.0546124	0.126776	0.162612	-0.148029
Cyme length	CY	0.0104982	-0.00329363	0.0200823	-0.00976722	-0.0296742	-0.0487111	0.00263147	-0.0536732	0.0485783	-0.359098	0.348086	0.38585	0.339205	0.231948	-0.104954	0.0784784	1	0.535395	0.346731	0.200273	-0.0123461	0.0326808	-0.0238052
Flowers or buds on cyme	FC	-0.0210553	-0.00887509	-0.021015	-0.0156577	-0.0644669	0.0167851	-0.0323674	-0.0228416	0.0917523	-0.202931	0.00333821	-0.0157844	0.0778731	-0.019089	-0.0805324	-0.0231008	0.535395	1	0.125252	0.156483	0.0249819	-0.0707803	0.0757534
Nectar volume in mL	NVL	0.012145	-0.0221439	0.00711196	-0.0337102	-0.115948	-0.0905017	-0.056329	0.00960254	0.117908	-0.211522	0.3559	0.451324	0.423108	0.261306	-0.181904	0.207568	0.346731	0.125252	1	0.0090968	-0.00889515	0.104929	-0.0292592
Pollen count, Coulter counter	P1	0.00584866	-0.0587029	-0.0388242	-0.0499954	0.0576576	0.0239978	0.0223571	0.0901832	-0.174884	-0.115506	0.00924191	-0.0136156	-0.0493092	0.0581659	0.0591587	-0.0546124	0.200273	0.156483	0.0090968	1	0.373777	0.326574	-0.129713
Pollen count, ImageJ	P2	0.221488	-0.280729	-0.239966	-0.205932	0.136458	0.0889762	0.319651	0.207766	-0.275369	-0.207587	-0.130686	-0.0499628	-0.154141	0.0559896	0.122614	0.126776	-0.0123461	0.0249819	-0.00889515	0.373777	1	0.720095	-0.0521168
Pollen diameter, Coulter counter	PS	0.418327	-0.455223	-0.415267	-0.361812	0.157635	0.112198	0.306619	0.395062	-0.17857	-0.30125	-0.100582	-0.0103843	-0.082986	0.113669	0.0424308	0.162612	0.0326808	-0.0707803	0.104929	0.326574	0.720095	1	-0.135819
Herkogamy	HK	-0.0402794	-0.0333912	-0.0829018	-0.0801207	-0.164997	-0.0415157	-0.0972249	0.0859274	-0.0155419	-0.112667	0.0927952	0.0272833	0.0277023	0.364682	0.0443888	-0.148029	-0.0238052	0.0757534	-0.0292592	-0.129713	-0.0521168	-0.135819	1
	P-values
		H	L1	L2	L3	INT1	INT2	INT3	NL	FPD	FD	CL	TL	CW	ST	LW	TLL	CY	FC	NVL	P1	P2	PS	HK
Height on day 21	H	0	1.29146e-83	2.60886e-78	8.91371e-78	0.000440423	0.000364493	5.52236e-32	5.7419e-86	4.03397e-05	0.00161579	0.422162	0.436155	0.354438	0.281412	0.122224	0.321778	0.843742	0.69258	0.819623	0.952096	0.0673998	0.000347655	0.449318
First leaf opening (days post germination)	L1	1.29146e-83	0	1.96092e-242	5.97955e-174	0.638207	0.185597	2.4044e-18	3.56551e-107	9.24046e-06	2.1824e-07	0.206208	0.346381	0.387433	0.0171747	0.0571633	0.0955035	0.950972	0.868405	0.679287	0.550018	0.0213854	0.000108608	0.532938
Second leaf opening (days post germination)	L2	2.60886e-78	1.96092e-242	0	2.38804e-208	0.0892722	0.365494	2.3339e-15	2.898e-111	2.85776e-06	1.93486e-06	0.458974	0.681162	0.29093	0.0199664	0.088872	0.116288	0.708108	0.695213	0.894527	0.69416	0.0504744	0.000475208	0.121606
Third leaf opening (days post germination)	L3	8.91371e-78	5.97955e-174	2.38804e-208	0	0.00397136	0.341266	3.14594e-06	5.81966e-119	2.81527e-05	6.32253e-06	0.512529	0.561277	0.40966	0.111437	0.168278	0.350934	0.85822	0.774581	0.537424	0.621322	0.0998145	0.00306183	0.142182
Length of first internode on day 21	INT1	0.000440423	0.638207	0.0892722	0.00397136	0	2.7111e-42	1.69851e-42	0.56598	0.274944	0.000238195	0.650364	0.523989	0.557636	0.357933	0.986128	0.82079	0.577353	0.225655	0.0289411	0.553371	0.263551	0.195803	0.00181327
Length of second internode on day 21	INT2	0.000364493	0.185597	0.365494	0.341266	2.7111e-42	0	1.00521e-47	0.582053	0.0821016	0.328726	0.240033	0.53924	0.804618	0.262737	0.673648	0.169188	0.360142	0.752638	0.0886309	0.805275	0.467205	0.358689	0.435513
Length of third internode on day 21	INT3	5.52236e-32	2.4044e-18	2.3339e-15	3.14594e-06	1.69851e-42	1.00521e-47	0	1.14176e-08	0.0120823	0.875854	0.875621	0.681697	0.523111	0.895445	0.706071	0.347649	0.960596	0.543282	0.289865	0.81835	0.00742078	0.0103927	0.0672897
Number of leaves on day 21 (2013: day 23)	NL	5.7419e-86	3.56551e-107	2.898e-111	5.81966e-119	0.56598	0.582053	1.14176e-08	0	8.88421e-06	1.26994e-05	0.521172	0.466771	0.675188	0.0527079	0.301947	0.622025	0.313242	0.66799	0.856924	0.353305	0.0867035	0.000780958	0.106034
Number of flowers open per day	FPD	4.03397e-05	9.24046e-06	2.85776e-06	2.81527e-05	0.274944	0.0821016	0.0120823	8.88421e-06	0	0.598009	0.481548	0.525188	0.165141	0.418382	0.0467908	0.814222	0.360775	0.0838559	0.0261065	0.0702522	0.0220174	0.142092	0.77011
Date of flower measurement	FD	0.00161579	2.1824e-07	1.93486e-06	6.32253e-06	0.000238195	0.328726	0.875854	1.26994e-05	0.598009	0	0.0020469	4.27899e-05	0.00517153	5.22855e-06	0.493681	0.256692	2.82833e-12	0.000115437	5.75707e-05	0.23389	0.0869802	0.0118904	0.0335793
Corolla length	CL	0.422162	0.206208	0.458974	0.512529	0.650364	0.240033	0.875621	0.521172	0.481548	0.0020469	0	1.18623e-138	2.1279e-26	2.07839e-48	0.000124708	6.06059e-06	1.40838e-11	0.949955	4.53738e-12	0.924371	0.284471	0.410895	0.0803822
Corolla tissue length	TL	0.436155	0.346381	0.681162	0.561277	0.523989	0.53924	0.681697	0.466771	0.525188	4.27899e-05	1.18623e-138	0	2.49943e-57	6.79328e-48	0.104346	0.00260229	4.38885e-14	0.766626	2.87904e-19	0.888772	0.683497	0.932512	0.607906
Corolla width	CW	0.354438	0.387433	0.29093	0.40966	0.557636	0.804618	0.523111	0.675188	0.165141	0.00517153	2.1279e-26	2.49943e-57	0	5.48118e-24	5.4156e-58	1.44818e-19	4.91434e-11	0.142548	6.79386e-17	0.612308	0.206025	0.497828	0.602403
Gynoecium length	ST	0.281412	0.0171747	0.0199664	0.111437	0.357933	0.262737	0.895445	0.0527079	0.418382	5.22855e-06	2.07839e-48	6.79328e-48	5.48118e-24	0	0.578968	0.780337	9.80491e-06	0.719642	5.72953e-07	0.549873	0.64771	0.352384	1.2234e-12
Corolla shape (length / width)	LW	0.122224	0.0571633	0.088872	0.168278	0.986128	0.673648	0.706071	0.301947	0.0467908	0.493681	0.000124708	0.104346	5.4156e-58	0.578968	0	1.02798e-53	0.0478428	0.129367	0.000562869	0.543072	0.315526	0.729212	0.403722
Corolla shape (tissue length / length)	TLL	0.321778	0.0955035	0.116288	0.350934	0.82079	0.169188	0.347649	0.622025	0.814222	0.256692	6.06059e-06	0.00260229	1.44818e-19	0.780337	1.02798e-53	0	0.139461	0.664005	7.95763e-05	0.574549	0.299253	0.181881	0.00513211
Cyme length	CY	0.843742	0.950972	0.708108	0.85822	0.577353	0.360142	0.960596	0.313242	0.360775	2.82833e-12	1.40838e-11	4.38885e-14	4.91434e-11	9.80491e-06	0.0478428	0.139461	0	8.51644e-28	1.7085e-11	0.0376927	0.919801	0.789793	0.654413
Flowers or buds on cyme	FC	0.69258	0.868405	0.695213	0.774581	0.225655	0.752638	0.543282	0.66799	0.0838559	0.000115437	0.949955	0.766626	0.142548	0.719642	0.129367	0.664005	8.51644e-28	0	0.0180663	0.10582	0.838544	0.563311	0.153771
Nectar volume in mL	NVL	0.819623	0.679287	0.894527	0.537424	0.0289411	0.0886309	0.289865	0.856924	0.0261065	5.75707e-05	4.53738e-12	2.87904e-19	6.79386e-17	5.72953e-07	0.000562869	7.95763e-05	1.7085e-11	0.0180663	0	0.925555	0.942172	0.390864	0.582156
Pollen count, Coulter counter	P1	0.952096	0.550018	0.69416	0.621322	0.553371	0.805275	0.81835	0.353305	0.0702522	0.23389	0.924371	0.888772	0.612308	0.549873	0.543072	0.574549	0.0376927	0.10582	0.925555	0	0.00300468	0.0102078	0.1809
Pollen count, ImageJ	P2	0.0673998	0.0213854	0.0504744	0.0998145	0.263551	0.467205	0.00742078	0.0867035	0.0220174	0.0869802	0.284471	0.683497	0.206025	0.64771	0.315526	0.299253	0.919801	0.838544	0.942172	0.00300468	0	3.09102e-12	0.670622
Pollen diameter, Coulter counter	PS	0.000347655	0.000108608	0.000475208	0.00306183	0.195803	0.358689	0.0103927	0.000780958	0.142092	0.0118904	0.410895	0.932512	0.497828	0.352384	0.729212	0.181881	0.789793	0.563311	0.390864	0.0102078	3.09102e-12	0	0.265814
Herkogamy	HK	0.449318	0.532938	0.121606	0.142182	0.00181327	0.435513	0.0672897	0.106034	0.77011	0.0335793	0.0803822	0.607906	0.602403	1.2234e-12	0.403722	0.00513211	0.654413	0.153771	0.582156	0.1809	0.670622	0.265814	0
		95% CI lower bounds
		H	L1	L2	L3	INT1	INT2	INT3	NL	FPD	FD	CL	TL	CW	ST	LW	TLL	CY	FC	NVL	P1	P2	PS	HK
		lowCI.1	lowCI.2	lowCI.3	lowCI.4	lowCI.5	lowCI.6	lowCI.7	lowCI.8	lowCI.9	lowCI.10	lowCI.11	lowCI.12	lowCI.13	lowCI.14	lowCI.15	lowCI.16	lowCI.17	lowCI.18	lowCI.19	lowCI.20	lowCI.21	lowCI.22	lowCI.23
Height on day 21	H	1	-0.807392	-0.794684	-0.801498	0.0759381	0.0783743	0.457089	0.733388	-0.313127	-0.266228	-0.0616293	-0.0629018	-0.152597	-0.0470443	-0.0220992	-0.155968	-0.0936923	-0.12487	-0.0920595	-0.183328	-0.0160327	0.201607	-0.143765
First leaf opening (days post germination)	L1	-0.807392	1	0.957551	0.913843	-0.073012	-0.159792	-0.486448	-0.85701	0.132792	0.172618	-0.171103	-0.154275	-0.0586922	-0.228765	-0.204133	-0.0157051	-0.107937	-0.11345	-0.126531	-0.246696	-0.488028	-0.626883	-0.137591
Second leaf opening (days post germination)	L2	-0.794684	0.957551	1	0.94263	-0.0128302	-0.140027	-0.45499	-0.864989	0.146147	0.150375	-0.14394	-0.126576	-0.0485104	-0.226225	-0.194056	-0.0209129	-0.0849264	-0.125568	-0.0977908	-0.228787	-0.454005	-0.596022	-0.186114
Third leaf opening (days post germination)	L3	-0.801498	0.913843	0.94263	1	0.0462653	-0.0505193	-0.321031	-0.883992	0.122125	0.139967	-0.142088	-0.138123	-0.0620764	-0.191922	-0.180608	-0.056173	-0.116481	-0.122288	-0.140041	-0.244017	-0.428318	-0.556594	-0.185369
Length of first internode on day 21	INT1	0.0759381	-0.073012	-0.0128302	0.0462653	1	0.53198	0.533303	-0.122858	-0.161213	0.0916202	-0.127905	-0.137532	-0.134873	-0.152248	-0.105004	-0.116007	-0.13335	-0.167431	-0.217412	-0.132763	-0.103568	-0.0821088	-0.264542
Length of second internode on day 21	INT2	0.0783743	-0.159792	-0.140027	-0.0505193	0.53198	1	0.565661	-0.0686049	-0.194621	-0.0523863	-0.0418434	-0.0716395	-0.0910377	-0.0447679	-0.0818507	-0.175877	-0.152028	-0.0874557	-0.192774	-0.165728	-0.150882	-0.127878	-0.144977
Length of third internode on day 21	INT3	0.457089	-0.486448	-0.45499	-0.321031	0.533303	0.565661	1	0.182247	-0.233927	-0.112312	-0.112327	-0.125645	-0.137602	-0.0971593	-0.0841788	-0.153281	-0.101484	-0.135997	-0.159482	-0.167324	0.089761	0.0754107	-0.199296
Number of leaves on day 21 (2013: day 23)	NL	0.733388	-0.85701	-0.864989	-0.883992	-0.122858	-0.0686049	0.182247	1	-0.329439	-0.325705	-0.0701777	-0.0656059	-0.126111	-0.00118946	-0.0494313	-0.129986	-0.156885	-0.126629	-0.0945801	-0.100504	-0.0304106	0.174718	-0.0183246
Number of flowers open per day	FPD	-0.313127	0.132792	0.146147	0.122125	-0.161213	-0.194621	-0.233927	-0.329439	1	-0.0761253	-0.140815	-0.137243	-0.0304526	-0.146308	-0.207122	-0.091563	-0.0556443	-0.0123067	0.0141397	-0.352218	-0.480719	-0.398412	-0.119291
Date of flower measurement	FD	-0.266228	0.172618	0.150375	0.139967	0.0916202	-0.0523863	-0.112312	-0.325705	-0.0761253	1	-0.262396	-0.312047	-0.248029	-0.334416	-0.0678055	-0.163191	-0.446379	-0.300533	-0.308677	-0.297976	-0.423463	-0.502129	-0.214101
Corolla length	CL	-0.0616293	-0.171103	-0.14394	-0.142088	-0.127905	-0.0418434	-0.112327	-0.0701777	-0.140815	-0.262396	1	0.892084	0.443279	0.612544	0.100115	-0.332923	0.253309	-0.100638	0.261637	-0.180046	-0.356345	-0.32942	-0.011255
Corolla tissue length	TL	-0.0629018	-0.154275	-0.126576	-0.138123	-0.137532	-0.0716395	-0.125645	-0.0656059	-0.137243	-0.312047	0.892084	1	0.661884	0.609435	-0.188475	0.0561208	0.293687	-0.11953	0.36448	-0.20207	-0.283294	-0.246459	-0.0768763
Corolla width	CW	-0.152597	-0.0586922	-0.0485104	-0.0620764	-0.134873	-0.0910377	-0.137602	-0.126111	-0.0304526	-0.248029	0.443279	0.661884	1	0.418531	-0.766091	0.368151	0.243862	-0.0262812	0.333848	-0.236083	-0.377065	-0.313509	-0.0764595
Gynoecium length	ST	-0.0470443	-0.228765	-0.226225	-0.191922	-0.152248	-0.0447679	-0.0971593	-0.00118946	-0.146308	-0.334416	0.612544	0.609435	0.418531	1	-0.13304	-0.118591	0.131168	-0.122787	0.161758	-0.132262	-0.183118	-0.126413	0.271014
Corolla shape (length / width)	LW	-0.0220992	-0.204133	-0.194056	-0.180608	-0.105004	-0.0818507	-0.0841788	-0.0494313	-0.207122	-0.0678055	0.100115	-0.188475	-0.766091	-0.13304	1	-0.74945	-0.206641	-0.182943	-0.280541	-0.131283	-0.117476	-0.19622	-0.0598289
Corolla shape (tissue length / length)	TLL	-0.155968	-0.0157051	-0.0209129	-0.056173	-0.116007	-0.175877	-0.153281	-0.129986	-0.091563	-0.163191	-0.332923	0.0561208	0.368151	-0.118591	-0.74945	1	-0.0256726	-0.126738	0.105912	-0.241098	-0.113304	-0.0770334	-0.248153
Cyme length	CY	-0.0936923	-0.107937	-0.0849264	-0.116481	-0.13335	-0.152028	-0.101484	-0.156885	-0.0556443	-0.446379	0.253309	0.293687	0.243862	0.131168	-0.206641	-0.0256726	1	0.456879	0.251867	0.0117432	-0.248301	-0.20559	-0.127431
Flowers or buds on cyme	FC	-0.12487	-0.11345	-0.125568	-0.122288	-0.167431	-0.0874557	-0.135997	-0.126629	-0.0123067	-0.300533	-0.100638	-0.11953	-0.0262812	-0.122787	-0.182943	-0.126738	0.456879	1	0.0215915	-0.0334815	-0.212958	-0.302395	-0.0284119
Nectar volume in mL	NVL	-0.0920595	-0.126531	-0.0977908	-0.140041	-0.217412	-0.192774	-0.159482	-0.0945801	0.0141397	-0.308677	0.261637	0.36448	0.333848	0.161758	-0.280541	0.105912	0.251867	0.0215915	1	-0.180187	-0.24506	-0.135107	-0.132797
Pollen count, Coulter counter	P1	-0.183328	-0.246696	-0.228787	-0.244017	-0.132763	-0.165728	-0.167324	-0.100504	-0.352218	-0.297976	-0.180046	-0.20207	-0.236083	-0.132262	-0.131283	-0.241098	0.0117432	-0.0334815	-0.180187	1	0.134628	0.0814521	-0.311062
Pollen count, ImageJ	P2	-0.0160327	-0.488028	-0.454005	-0.428318	-0.103568	-0.150882	0.089761	-0.0304106	-0.480719	-0.423463	-0.356345	-0.283294	-0.377065	-0.183118	-0.117476	-0.113304	-0.248301	-0.212958	-0.24506	0.134628	1	0.58273	-0.285279
Pollen diameter, Coulter counter	PS	0.201607	-0.626883	-0.596022	-0.556594	-0.0821088	-0.127878	0.0754107	0.174718	-0.398412	-0.502129	-0.32942	-0.246459	-0.313509	-0.126413	-0.19622	-0.0770334	-0.20559	-0.302395	-0.135107	0.0814521	0.58273	1	-0.360899
Herkogamy	HK	-0.143765	-0.137591	-0.186114	-0.185369	-0.264542	-0.144977	-0.199296	-0.0183246	-0.119291	-0.214101	-0.011255	-0.0768763	-0.0764595	0.271014	-0.0598289	-0.248153	-0.127431	-0.0284119	-0.132797	-0.311062	-0.285279	-0.360899	1
		95% CI upper bounds
		H	L1	L2	L3	INT1	INT2	INT3	NL	FPD	FD	CL	TL	CW	ST	LW	TLL	CY	FC	NVL	P1	P2	PS	HK
		uppCI.1	uppCI.2	uppCI.3	uppCI.4	uppCI.5	uppCI.6	uppCI.7	uppCI.8	uppCI.9	uppCI.10	uppCI.11	uppCI.12	uppCI.13	uppCI.14	uppCI.15	uppCI.16	uppCI.17	uppCI.18	uppCI.19	uppCI.20	uppCI.21	uppCI.22	uppCI.23
Height on day 21	H	1	-0.729224	-0.711952	-0.719352	0.260952	0.263235	0.594547	0.810012	-0.11457	-0.0637799	0.146171	0.14492	0.0550789	0.160455	0.184686	0.0516353	0.114461	0.0832151	0.116086	0.194608	0.435347	0.595998	0.0640773
First leaf opening (days post germination)	L1	-0.729224	1	0.97094	0.941014	0.118717	0.0312383	-0.326562	-0.796714	0.330787	0.366604	0.0373098	0.0545597	0.150225	-0.0227518	0.00308907	0.19201	0.101422	0.0958942	0.0827281	0.133548	-0.0434508	-0.241412	0.071539
Second leaf opening (days post germination)	L2	-0.711952	0.97094	1	0.960909	0.178135	0.051887	-0.289562	-0.807548	0.343128	0.346937	0.0653922	0.082983	0.160485	-0.0197718	0.0138832	0.18728	0.12465	0.0839999	0.111858	0.153987	0.000257753	-0.194455	0.0221203
Third leaf opening (days post germination)	L3	-0.719352	0.941014	0.960909	1	0.238126	0.144899	-0.13547	-0.832816	0.324999	0.341139	0.0713114	0.0753346	0.151165	0.0201544	0.0318669	0.156949	0.0971694	0.0913302	0.0733893	0.147875	0.039975	-0.129326	0.0269452
Length of first internode on day 21	INT1	0.260952	0.118717	0.178135	0.238126	1	0.654967	0.65602	0.0674608	0.0462679	0.292054	0.0801515	0.0704073	0.0731025	0.0554351	0.103172	0.0921387	0.0746445	0.0398888	-0.0120044	0.243973	0.361464	0.380134	-0.0619735
Length of second internode on day 21	INT2	0.263235	0.0312383	0.051887	0.144899	0.654967	1	0.681637	0.121726	0.0117968	0.155233	0.165528	0.136317	0.117103	0.162677	0.126222	0.0311976	0.0556592	0.120662	0.0137156	0.21201	0.31894	0.339854	0.062844
Length of third internode on day 21	INT3	0.594547	-0.326562	-0.289562	-0.13547	0.65602	0.681637	1	0.358664	-0.0293983	0.0958502	0.0958346	0.0824326	0.0703358	0.111007	0.123914	0.0543805	0.10669	0.0719631	0.0480407	0.210442	0.517202	0.50654	0.00693332
Number of leaves on day 21 (2013: day 23)	NL	0.810012	-0.796714	-0.807548	-0.832816	0.0674608	0.121726	0.358664	1	-0.132483	-0.128371	0.137758	0.142261	0.0819622	0.204806	0.158123	0.0780485	0.0506981	0.08144	0.113577	0.274479	0.423615	0.577724	0.188331
Number of flowers open per day	FPD	-0.11457	0.330787	0.343128	0.324999	0.0462679	0.0117968	-0.0293983	-0.132483	1	0.131596	0.0667807	0.0704052	0.176313	0.0611946	-0.00152582	0.116288	0.151754	0.193845	0.219164	0.0145711	-0.0413855	0.0606748	0.0885427
Date of flower measurement	FD	-0.0637799	0.366604	0.346937	0.341139	0.292054	0.155233	0.0958502	-0.128371	0.131596	1	-0.0599706	-0.113682	-0.0446447	-0.138264	0.139805	0.0439447	-0.26505	-0.101122	-0.109998	0.075107	0.0305966	-0.0695261	-0.00882861
Corolla length	CL	0.146171	0.0373098	0.0653922	0.0713114	0.0801515	0.165528	0.0958346	0.137758	0.0667807	-0.0599706	1	0.927567	0.594722	0.726663	0.299607	-0.136616	0.436244	0.107243	0.443437	0.19787	0.109377	0.139418	0.194857
Corolla tissue length	TL	0.14492	0.0545597	0.082983	0.0753346	0.0704073	0.136317	0.0824326	0.142261	0.0704052	-0.113682	0.927567	1	0.763601	0.724313	0.0178796	0.258795	0.470905	0.0883021	0.530384	0.175811	0.188952	0.226854	0.130854
Corolla width	CW	0.0550789	0.150225	0.160485	0.151165	0.0731025	0.117103	0.0703358	0.0819622	0.176313	-0.0446447	0.594722	0.763601	1	0.574723	-0.665242	0.533424	0.428055	0.180355	0.504847	0.140978	0.085665	0.156774	0.131266
Gynoecium length	ST	0.160455	-0.0227518	-0.0197718	0.0201544	0.0554351	0.162677	0.111007	0.204806	0.0611946	-0.138264	0.726663	0.724313	0.574723	1	0.0746639	0.0892472	0.327982	0.0850213	0.35559	0.244453	0.288843	0.341171	0.451509
Corolla shape (length / width)	LW	0.184686	0.00308907	0.0138832	0.0318669	0.103172	0.126222	0.123914	0.158123	-0.00152582	0.139805	0.299607	0.0178796	-0.665242	0.0746639	1	-0.642878	-0.00102307	0.0236068	-0.0794648	0.245389	0.349162	0.276336	0.147649
Corolla shape (tissue length / length)	TLL	0.0516353	0.19201	0.18728	0.156949	0.0921387	0.0311976	0.0543805	0.0780485	0.116288	0.0439447	-0.136616	0.258795	0.533424	0.0892472	-0.642878	1	0.180944	0.0810353	0.304931	0.135763	0.352869	0.384495	-0.0447766
Cyme length	CY	0.114461	0.101422	0.12465	0.0971694	0.0746445	0.0556592	0.10669	0.0506981	0.151754	-0.26505	0.436244	0.470905	0.428055	0.327982	-0.00102307	0.180944	1	0.605633	0.434996	0.375052	0.224992	0.267294	0.0803352
Flowers or buds on cyme	FC	0.0832151	0.0958942	0.0839999	0.0913302	0.0398888	0.120662	0.0719631	0.08144	0.193845	-0.101122	0.107243	0.0883021	0.180355	0.0850213	0.0236068	0.0810353	0.605633	1	0.226248	0.335534	0.260125	0.168727	0.178291
Nectar volume in mL	NVL	0.116086	0.0827281	0.111858	0.0733893	-0.0120044	0.0137156	0.0480407	0.113577	0.219164	-0.109998	0.443437	0.530384	0.504847	0.35559	-0.0794648	0.304931	0.434996	0.226248	1	0.197731	0.228266	0.333331	0.0749102
Pollen count, Coulter counter	P1	0.194608	0.133548	0.153987	0.147875	0.243973	0.21201	0.210442	0.274479	0.0145711	0.075107	0.19787	0.175811	0.140978	0.244453	0.245389	0.135763	0.375052	0.335534	0.197731	1	0.571779	0.534443	0.0607504
Pollen count, ImageJ	P2	0.435347	-0.0434508	0.000257753	0.039975	0.361464	0.31894	0.517202	0.423615	-0.0413855	0.0305966	0.109377	0.188952	0.085665	0.288843	0.349162	0.352869	0.224992	0.260125	0.228266	0.571779	1	0.817455	0.186869
Pollen diameter, Coulter counter	PS	0.595998	-0.241412	-0.194455	-0.129326	0.380134	0.339854	0.50654	0.577724	0.0606748	-0.0695261	0.139418	0.226854	0.156774	0.341171	0.276336	0.384495	0.267294	0.168727	0.333331	0.534443	0.817455	1	0.104211
Herkogamy	HK	0.0640773	0.071539	0.0221203	0.0269452	-0.0619735	0.062844	0.00693332	0.188331	0.0885427	-0.00882861	0.194857	0.130854	0.131266	0.451509	0.147649	-0.0447766	0.0803352	0.178291	0.0749102	0.0607504	0.186869	0.104211	1
